# Chromatin context-dependent regulation and epigenetic manipulation of prime editing

**DOI:** 10.1101/2023.04.12.536587

**Authors:** Xiaoyi Li, Wei Chen, Beth K. Martin, Diego Calderon, Choli Lee, Junhong Choi, Florence M. Chardon, Troy McDiarmid, Haedong Kim, Jean-Benoît Lalanne, Jenny F. Nathans, Jay Shendure

**Author notes:** Correspondence (X.L), (J.S.).

## Abstract

Prime editing is a powerful means of introducing precise changes to specific locations in mammalian genomes. However, the widely varying efficiency of prime editing across target sites of interest has limited its adoption in the context of both basic research and clinical settings. Here, we set out to exhaustively characterize the impact of the *cis-*chromatin environment on prime editing efficiency. Using a newly developed and highly sensitive method for mapping the genomic locations of a randomly integrated “sensor”, we identify specific epigenetic features that strongly correlate with the highly variable efficiency of prime editing across different genomic locations. Next, to assess the interaction of *trans*-acting factors with the *cis*-chromatin environment, we develop and apply a pooled genetic screening approach with which the impact of knocking down various DNA repair factors on prime editing efficiency can be stratified by *cis*-chromatin context. Finally, we demonstrate that we can dramatically modulate the efficiency of prime editing through epigenome editing, *i.e.* altering chromatin state in a locus-specific manner in order to increase or decrease the efficiency of prime editing at a target site. Looking forward, we envision that the insights and tools described here will broaden the range of both basic research and therapeutic contexts in which prime editing is useful.
