## Supplementary tables for "Chromatin context-dependent regulation and epigenetic manipulation of prime editing": TableS2_ENCODE.csv

Experiment target	output type	accession	URL	notes	source	GEO Accession
DHS	read-depth normalized signal	ENCFF972GVB	https://www.encodeproject.org/files/ENCFF972GVB/		Gregory Crawford, Duke	GEO:GSM816655
H3K79me2	fold change over control	ENCFF957YJT	https://www.encodeproject.org/files/ENCFF957YJT/	Isogenic replicate 1,2	Bradley Bernstein, Broad	GEO:GSM733653
CTCF	fold change over control	ENCFF682MFJ	https://www.encodeproject.org/files/ENCFF682MFJ/	Isogenic replicate 1,2	Michael Snyder, Stanford	GEO:GSM935407
POLR2A	fold change over control	ENCFF806LCJ	https://www.encodeproject.org/files/ENCFF806LCJ/	Isogenic replicate 1,2	Michael Snyder, Stanford	GEO:GSE91721
ATAC	fold change over control	ENCFF093IIW	https://www.encodeproject.org/files/ENCFF093IIW/	Isogenic replicate 1	Michael Snyder, Stanford	GEO:GSE170378
H3K9ac	fold change over control	ENCFF286WRJ	https://www.encodeproject.org/files/ENCFF286WRJ/	Isogenic replicate 1,2	Bradley Bernstein, Broad	GEO:GSM733778
H3K9me3	fold change over control	ENCFF601JGK	https://www.encodeproject.org/files/ENCFF601JGK/	Isogenic replicate 1,2	Bradley Bernstein, Broad	GEO:GSM733776
H3K9me1	fold change over control	ENCFF654SLZ	https://www.encodeproject.org/files/ENCFF654SLZ/	Isogenic replicate 1	Bradley Bernstein, Broad	GEO:GSM733777
H4K20me1	fold change over control	ENCFF605FAF	https://www.encodeproject.org/experiments/ENCSR000AKX/	Isogenic replicate 1,2	Bradley Bernstein, Broad	GEO:GSM733675
BRD4	fold change over control	ENCFF251SRH	https://www.encodeproject.org/files/ENCFF251SRH/	Isogenic replicate 1,2	Bradley Bernstein, Broad	GEO:GSE101225
EZH2	fold change over control	ENCFF587SWK	https://www.encodeproject.org/files/ENCFF587SWK/	Isogenic replicate 1,2	Bradley Bernstein, Broad	GEO:GSM1003576
H2AFZ	fold change over control	ENCFF621DJP	https://www.encodeproject.org/files/ENCFF621DJP/	Isogenic replicate 1,2	Bradley Bernstein, Broad	GEO:GSM733786
POLR2AS2	fold change over control	ENCFF434PYZ	https://www.encodeproject.org/files/ENCFF434PYZ/	Isogenic replicate 1,2	Michael Snyder, Stanford	GEO:GSM935402
SMC3	fold change over control	ENCFF469OWD	https://www.encodeproject.org/files/ENCFF469OWD/	Isogenic replicate 1,2	Michael Snyder, Stanford	GEO:GSM935310
HDAC1	fold change over control	ENCFF684RNO	https://www.encodeproject.org/files/ENCFF684RNO/	Isogenic replicate 1,2	Michael Snyder, Stanford	GEO:GSE10583
HDAC2	fold change over control	ENCFF954LGE	https://www.encodeproject.org/files/ENCFF954LGE/	Isogenic replicate 1,2	Michael Snyder, Stanford	GEO:GSE91451
HDAC3	fold change over control	ENCFF975DCO	https://www.encodeproject.org/files/ENCFF975DCO/	Isogenic replicate 3,4	Michael Snyder, Stanford	GEO:GSE127356
H3K4me3	fold change over control	ENCFF253TOF	https://www.encodeproject.org/files/ENCFF253TOF/	Isogenic replicate 1,2	Bradley Bernstein, Broad	GEO:GSE96303
H3K4me2	fold change over control	ENCFF959YJV	https://www.encodeproject.org/files/ENCFF959YJV/	Isogenic replicate 1,2	Bradley Bernstein, Broad	GEO:GSM733651
H3K4me1	fold change over control	ENCFF834SEY	https://www.encodeproject.org/files/ENCFF834SEY/	Isogenic replicate 1,2	Bradley Bernstein, Broad	GEO:GSM733692
H3K27me3	fold change over control	ENCFF405HIO	https://www.encodeproject.org/files/ENCFF405HIO/	Isogenic replicate 1,2	Bradley Bernstein, Broad	GEO:GSM733658
H3K27ac	fold change over control	ENCFF849TDM	https://www.encodeproject.org/files/ENCFF849TDM/	Isogenic replicate 1,2	Bradley Bernstein, Broad	GEO:GSM733656
H3K36me3	fold change over control	ENCFF163NTH	https://www.encodeproject.org/files/ENCFF163NTH/	Isogenic replicate 1,2	Bradley Bernstein, Broad	GEO:GSM733714
