## Supplementary tables for "Chromatin context-dependent regulation and epigenetic manipulation of prime editing": TableS4_synHEK3_monoclonal_lines.csv

seqnames	start	end	width	strand	pos	barcode	count	dup	clone	DHS	H3K79me2	CTCF	POLR2A	ATAC	H3K9ac	H3K9me3	H3K9me1	H4K20me1	BRD4	EZH2	H2AFZ	POLR2AS2	SMC3	HDAC1	HDAC2	HDAC3	H3K4me3	H3K4me2	H3K4me1	H3K27me3	H3K27ac	H3K36me3	txdb_overlap	distance	scaled_distance	gene	TPM	gene_proximal
chr3	129165259	129165262	4	-	129165258	GTGACATCATCTCATT	9911	FALSE	clone3	-0.532827356885104	-0.197677847948636	-0.732531448253648	2.66807352049908	0.214366146743636	-0.432711273174548	-1.14223543783285	0.671022134645894	0.304124377801347	-0.269533007301104	-0.535010429399073	-0.945764260473944	2.64972465737316	0.307314908179063	0.589003011048662	0.952067883491441	-0.600239944858928	-0.511865936283983	-0.379261444640434	-0.334592292403309	-0.921804394346676	-0.184928979324217	-0.239529901796559	FALSE	-1320	-3.95209580838323	ENSG00000273437	0.780936666666667	TRUE
chr21	14819468	14819471	4	-	14819467	GTTTCTCTCCAAACGC	9801	FALSE	clone3	-0.537290485822422	-0.776435132327507	-0.514587768954814	-0.778715394440488	0.269183841147508	-0.473387074095695	-0.253334586213196	-0.920523601503084	-0.695354363013493	-0.28532262633196	-0.241725821125584	0.856250122878523	-0.888183577072593	0.348928514918071	-0.504035896774623	-0.266622903721839	0.699588221921836	-0.258227770291864	-0.566935069582175	-0.325363102670256	-0.234756813169199	-0.431159321388825	-0.476793977652006	TRUE	62506	0.990084267883165	ENSG00000235609	0.141095333333333	TRUE
chr12	55244584	55244587	4	+	55244587	CATTTAGCAGCCAAAT	9435	FALSE	clone3	-0.627106927635126	-1.06378335766552	-1.22792506404458	-0.676777705456069	-1.32653259844308	-0.563599507825569	-0.0572497116248159	-2.02240693603736	-0.833029915397869	-0.336724033014242	-0.348261717067564	-0.324450378868702	-1.40950545500652	-0.80168646506994	-0.695610410129351	-0.918025085969541	-1.01020073102446	-0.228419551277979	-0.584293085562899	-0.861598217638187	0.900980449948572	-0.990581499885725	-0.960076737952654	FALSE	-2613	-2.36684782608696	ENSG00000197706	0.268643666666667	TRUE
chr21	37586332	37586335	4	+	37586335	GGCACAAAAACACGCT	6189	FALSE	clone3	-0.357080529985759	-0.800670503185484	0.425269345962281	-0.0651206323002102	-0.395509193505487	-0.309075997849301	0.10172661504776	-0.606351005055697	-0.470473488802641	-1.11965108375465	-0.122117237550796	0.397697028859425	-0.855190986744304	-0.484706217983004	-0.528101050904629	-0.106613185915677	-0.611524075167888	-0.352857963045463	-0.460817696271671	-0.640601639316108	1.08513952018467	-0.479824395665451	-1.28017538191849	FALSE	21043	0.0680848998608729	ENSG00000157542	0.160776333333333	FALSE
chr3	6896090	6896093	4	-	6896089	CAAAGAATCACACGAC	5869	FALSE	clone3	-0.307045309551024	-0.680544003404744	0.0709848167458395	-0.769722355059798	-0.907774001374977	-0.998674567400743	2.92152517986629	-0.850511473316669	-0.169515730425529	-0.514417162521121	-0.380228849025512	-0.552691820309756	-0.965114798161818	0.214597664121812	-1.10308674013564	-1.81014285462112	-1.07606925997407	-0.227982309978066	-0.168566963927969	-0.54606482578747	-0.374289793979228	-0.23753409907378	-0.330598512095509	TRUE	126090	0.129784711157224	ENSG00000196277	0.290257666666667	TRUE
chr6	146529751	146529754	4	+	146529754	CCTTCACTACGTTCAG	3877	FALSE	clone3	-0.593192977920811	-0.814358721826505	-0.780060429197109	-0.648868917111907	-0.0596177526189354	-0.472098615959984	-0.0720452187045307	-0.241217445507111	-0.678095505357581	-0.210852974613155	-0.861710824702826	-0.127261770612579	-0.970178696850099	-0.964060024749813	-1.03687211214799	-0.929310167848516	1.1559663423636	-0.774495467307024	-0.771960362499937	-0.778560058760065	0.511301822420286	-0.379652112574759	-0.723426650146881	FALSE	-13941	-1.23678140525195	ENSG00000118508	19.5447633333333	FALSE
chr8	22813292	22813295	4	+	22813295	ATAGCGTAGTCCAACT	3459	FALSE	clone3	-0.457241253350572	-0.641356512701689	0.0106571981438422	-0.764837423618078	-0.134958361713136	-0.262678254016833	1.42693635997434	0.23824393999	0.387227727865749	0.127681102523066	3.51080854319916	-0.275188969068001	-0.760745041800486	0.566837241251827	-0.419221632593078	0.361747307178485	-0.157138360120974	-0.204270047256079	-0.374890814652576	-0.912551599141466	2.35679213778264	0.341457465386328	-0.293179681803473	TRUE	186707	0.651116481661662	ENSG00000134020	0.0410283333333333	TRUE
chr5	126888176	126888179	4	+	126888179	AATTGCACACTAAGTG	3385	FALSE	clone3	-0.00810390847665523	0.0781450646264251	-0.287972485232068	1.2121238226921	-0.310098915221016	-0.167023017607836	0.479022247033301	-0.0699257692527788	0.0850719300061007	-0.0620928779910828	-0.358265919887607	-0.246392487021317	1.43740441362372	-0.599424151393953	-0.307109896484488	0.00795835204827326	0.596025380265174	-0.339398080970751	0.0477237099675558	0.90218246504424	0.0464075400510768	0.379354985675023	0.975250590398938	TRUE	142631	0.874532478202754	ENSG00000173926	27.2455516666667	TRUE
chr1	173664253	173664256	4	+	173664256	CCTATGCCCTTAGCGA	3265	FALSE	clone3	0.191216770207653	-0.535973838814424	0.441055633903718	-0.901491237675628	0.710260369245341	-0.180463697731045	0.146109064272307	0.131052482137282	-0.925370295055673	0.222381294090815	0.452898727024066	0.877896851621452	-0.598733850704437	-0.615011810939607	-0.080164910877447	-0.686783761041214	0.110548584448136	-0.290882982292421	-0.482207438654279	0.0841385906380279	0.0324111218588262	-0.423238501568063	-0.0301154874236521	TRUE	5608	0.0930001160843104	ENSG00000183831	0.587708333333333	TRUE
chr3	121827701	121827704	4	-	121827700	CTTAATCATATGCACT	3188	FALSE	clone3	-1.03946958231839	0.24605991574676	-0.573482640021313	0.570649767589105	-0.583902202131538	-1.27887218682021	0.919837163514991	-0.48500195624321	-0.4183789872361	-0.0543822461658822	-0.507848385138263	-1.19927488410862	0.439263280442947	-1.27977291917137	-0.41036724204103	0.336719837478074	0.768504052967597	-0.562972807385581	-0.75353410925848	-0.225512887877005	-0.987121121465831	-0.0884500058992774	1.7415095089681	TRUE	7377	0.112943229836487	ENSG00000173226	25.113562	TRUE
chr6	135144028	135144031	4	-	135144027	GACATCCATTATAAGA	2340	FALSE	clone3	0.388899125762996	-0.269990489940146	0.746749596018563	-0.662994912506048	0.315155619297246	0.600535798831991	0.0258077873518324	0.00805956040631334	-0.294879975751012	0.950095810833508	0.263031756521966	1.55028187880096	-0.160726907986259	0.945164834105855	0.0787569260034342	0.288854135299459	0.457216654591412	-0.240589507788405	0.341265706139479	1.37472741282879	-0.164531267995264	0.797709702129515	0.120358514966262	FALSE	-37286	-0.984890908130382	ENSG00000118513	85.4114716666667	FALSE
chr2	174597764	174597767	4	-	174597763	GGGCGTTTATCGATGA	1858	FALSE	clone3	0.144252700817948	-0.413500664503745	-0.766868659613971	-0.272297099726633	0.48535396903821	-0.19260445565373	-0.241446968799698	0.118113520996868	0.215442652624789	1.83797262968977	0.591157940388281	0.485241163063225	-0.131230661772935	-0.344672867257583	-0.949110919309647	0.542273509886438	1.62338970262919	0.077302285850468	-0.0142033080922261	0.14614793969426	0.638760336980383	-0.0294952531246598	0.348833810839106	TRUE	50624	0.222341294589918	ENSG00000236449	2.54423633333333	TRUE
chr21	34884510	34884513	4	-	34884509	GGTCTAACCTACACGC	1823	FALSE	clone3	1.09247639915462	2.29115852780189	0.983714521033943	0.493947535267022	-0.323668970132902	1.85746108238712	-1.20418558877025	1.27286601335321	1.50451322289876	0.976616757577901	0.459708866867892	0.634071163970054	1.12558799390336	1.25996841722058	0.815236827015868	1.02806592098125	1.2098882407739	2.04469673331065	1.79933217068708	1.39020470829767	0.0540217654545316	1.25250340533994	1.51649316633044	TRUE	1120156	0.920525349545472	ENSG00000159216	34.209	TRUE
chr2	138250012	138250015	4	+	138250015	CATTCGCTCACCGCTC	1419	FALSE	clone3	-1.01324453372206	-0.492811564156122	-0.598396588368699	-0.523145932538047	-0.377352659713078	-0.316404948086366	0.392000300753024	0.157505968828785	0.0853241988698582	0.438756198841644	-0.053919826116747	-0.732373390955809	-1.05420379198099	-0.763627157308847	-0.606572188258705	-0.511874327772646	0.047175063488896	-0.38202280485042	-0.597552398981054	-0.900120089574728	0.592327142152328	-0.852198288960649	-0.941091200819116	FALSE	-28561	-44.9072327044025	ENSG00000233045	0.239126	FALSE
chr4	72257388	72257391	4	+	72257391	TTACGTCCCAAATTTT	1275	FALSE	clone3	-1.1650651836229	-0.501867479903247	-0.173779355067217	-0.469546793221073	-1.2376810192406	-0.493173707696641	0.976650469395995	-1.62297041361428	-0.272464166636216	-0.944984424612	0.100056665958729	-0.243617949585055	-1.09569700690284	-0.132395662200732	-0.140765612535672	-0.70126093801524	0.735445104138354	-0.64529906335963	-0.672776049338588	-0.87170868491946	-0.709776962662382	-1.40982813954344	-1.53178595634212	FALSE	23580	0.0819233575374353	ENSG00000156140	6.565712	FALSE
chr6	7148442	7148445	4	+	7148445	TTCCAATAGCGATCCC	1073	FALSE	clone3	1.16418903371479	2.22979878317614	-0.0542401747867159	0.520209346946542	0.180245554212444	1.75993245760039	-0.579757558812708	0.186096395018183	-0.676405881716219	1.80226751056777	0.204771569794857	0.645033768747744	0.573680296003543	-0.250096922371421	1.34182468452064	1.42809728298846	0.121617439235808	-0.0924729616528837	1.30259591149383	1.70560184277329	0.414345581407714	2.12299800867272	1.46304216330779	TRUE	40846	0.282900341452941	ENSG00000124782	16.791571	TRUE
chr3	174441574	174441577	4	+	174441577	GTAGGATAGCCAAATA	864	FALSE	clone3	1.10014525934038	-0.047470669491008	2.11620023454496	1.49613565022744	2.77328893844798	2.04944582388441	0.196830010510111	-0.477659851246064	-0.374822656698109	1.10117757178194	0.421575546536894	1.95098812251484	0.129045729178202	1.06483446223796	0.95777823609638	0.753241714177078	-0.620214374691537	2.70713944447598	1.73567892768098	0.444735197107678	-0.0910855708383879	1.43098426831737	-1.2530973808959	TRUE	3002	0.00219594211549251	ENSG00000177694	0.622298333333333	TRUE
chr2	118812499	118812502	4	-	118812498	TAGCCACCCCTACAAG	854	FALSE	clone3	0.728852547107431	-0.783062703815774	0.83708178922673	-0.847394339691222	0.65153122884943	0.18428122078616	-0.222035818944428	0.705432981002593	-0.047483945059841	-0.0899459406516357	1.5619026394075	1.20055326499455	-0.251416084431944	0.478658828461006	0.534159736751548	0.939332195316249	-0.143253684757987	-0.606023798806017	0.382181849935558	1.20441815969207	-0.536267705081417	-0.426020021709412	-0.664149968311878	FALSE	21200	15.0354609929078	ENSG00000258910	0.0371426666666667	FALSE
chr19	32111674	32111677	4	+	32111677	GCAGCCTATTAATAGT	779	FALSE	clone3	-0.43094254050871	-0.780365143636799	-0.0792347447955167	-0.975631212028407	-0.812196225142285	-0.488594820418371	-0.546446681581039	-0.34188477109652	-0.126698193632432	-0.624324856054906	0.330182366645486	-0.701083183719225	-1.26394812932896	-0.102627956922122	-1.15297676514525	-1.17902783189525	0.620497712732903	-0.667382369070511	-0.662234605196953	-1.22282627802672	0.39541723351422	-0.510504624837604	-0.90198586776731	FALSE	5138	1.739336492891	ENSG00000267133	0	TRUE
chr5	32152672	32152675	4	+	32152675	GGCTTCCAAAATAGGT	773	FALSE	clone3	-0.132582980397036	1.70071249413808	0.305718833348039	1.04435110918574	0.139073689060097	-0.0538536464710843	0.650526243780271	0.0463471034137138	0.453320962243021	0.04943568745384	-1.06100292247586	-1.18703839122371	0.944832325183498	-0.32309989852086	0.385833908093844	0.38935642263672	0.451752779625456	-0.683166997890143	-0.239221665429774	0.21055903111361	-1.00042048492672	0.0321980349803997	0.729797413519352	TRUE	21677	0.436631349957701	ENSG00000113384	54.4045286666667	TRUE
chr7	134646064	134646067	4	+	134646067	AAAAAATGTGTCAGAT	770	FALSE	clone3	3.7009015384418	0.926655154770392	3.1985530750215	2.2874928584347	2.60407760334146	2.20420680157902	0.149598209773869	0.556259151257838	-0.359693959765194	1.72565743884757	0.889308295920955	1.73684523941179	1.28537186769506	1.26926340257677	1.51619731749962	1.60049080520389	0.343739804604294	2.70129285507556	1.94954457782649	0.927139527958563	-0.51431491046386	1.78297519304329	0.146113800841235	FALSE	-743	-0.0225117406453568	ENSG00000172331	16.923799	TRUE
chr5	89447672	89447675	4	+	89447675	TGTCGAAAAAGGGGTG	738	FALSE	clone3	-0.26549508446154	-0.316154542105981	0.22542263398714	-0.922454002383038	0.301832494839147	-0.0510611573114564	0.178938763788067	-0.74403212460863	-1.22275141764083	0.400028574033821	-0.38274308700439	0.96862536028027	-1.03970094416077	0.0294239817414787	-1.57736259440486	-0.643327831488955	1.37111835405214	-0.17457613097976	-0.269799903571036	0.749862152709392	-0.891471899416417	-0.158004008784999	-0.143040070730503	TRUE	564345	0.967885502598316	ENSG00000248309	3.48068633333333	TRUE
chr5	31613321	31613324	4	-	31613320	TCAATGATTCTACCTC	15203	FALSE	clone5	-0.0752029067350672	-0.759149856694836	-0.398398329687331	-0.740765893364391	0.791160635069013	-1.12860997213085	0.0772934537531597	0.951705814732135	0.629750873367905	-0.289649961519988	0.541711653423183	-0.409187819524531	-0.974539980773868	-0.33508241794312	0.282257736416696	-0.398491584362054	-1.16713956601575	-0.154152033532486	-0.591641218266824	-0.697769154496846	2.64340776121924	-0.284959050436161	-0.710679408621952	FALSE	-17653	-169.740384615385	ENSG00000199765	0	FALSE
chr13	90426174	90426177	4	+	90426177	AAGACAGAATAACAAA	13571	FALSE	clone5	0.241736237512338	-1.09219479238464	-0.238611790802687	-0.590034486565786	0.120694448993237	-0.630405139851412	2.15722331346941	-1.15163873056701	-0.672372099009895	0.101289583868332	-1.11748467099697	-0.426742150756905	-0.847358676180094	0.402328637566979	-0.67325261293117	-0.934970839558746	-0.151013622289065	-0.00876107157599727	-0.268531463276622	-1.00621617427113	-0.0900887305039896	-0.818999743465924	-0.953128946604516	FALSE	-67112	-1.60581915631804	ENSG00000234384	0.0212723333333333	FALSE
chr3	101640703	101640706	4	+	101640706	TCGTTCTCAATTCGGT	10611	FALSE	clone5	0.534392532729815	2.42197180847926	1.70602528449846	1.48409512371765	0.826487610890108	2.8199263815725	0.244252295868881	-0.422727150007732	-0.426580705491506	2.66943027875131	0.916277315715119	1.07543489972994	2.20547512312396	0.640183912829293	2.91710724223702	2.75256342727422	0.788589963767153	2.87315755899861	2.43565139246842	1.56411273519214	-0.107118481039671	3.04241101716164	1.92078310670917	FALSE	-6717	-66.5049504950495	ENSG00000201511	0	TRUE
chr19	48168923	48168926	4	+	48168926	CCGTACGCATCAGTGT	7588	FALSE	clone5	2.65926144584364	2.21184792269605	0.406068954167892	0.0806712842264288	0.108884094308707	0.933782349324913	0.726856258189748	2.15314441901946	2.32632156289151	0.223512455650011	0.147993573606436	0.688968387902507	0.507029403550218	0.902069715724048	1.14768696846998	0.626760719474126	-0.750210927919026	1.47139793473475	1.7324685586336	1.31571020924991	0.741442631478303	0.973890791239243	1.06949483097633	TRUE	1679	0.0304398274049095	ENSG00000105486	38.8416076666667	TRUE
chr5	118867764	118867767	4	-	118867763	TTAGAGGCCTCATATT	7449	FALSE	clone5	-0.75976953095091	-0.712377191907683	-0.579205153389025	-0.664130099432744	-1.22083016912115	-0.70099661059559	-0.323196174128717	-1.11320096725686	-0.713889403918735	-0.704300499224546	-0.947395771648382	-0.67143704910706	-0.271016973317229	-0.0948602574639759	-0.586834187881005	-0.0594857288878472	1.57480248090352	-0.438047926838927	-1.14308788273941	-0.909556990068638	0.242186416999466	-0.834281255934583	0.0139052217492039	TRUE	120780	0.798688030259947	ENSG00000169570	3.229681	TRUE
chr3	33944649	33944652	4	-	33944648	CAACTGAACCATATCT	6510	FALSE	clone5	0.495296032726275	0.515177796843311	-0.0712693197836203	-0.0712645905909852	-0.480486431269675	0.214993518011555	-0.504095819496352	1.54042156311654	-0.229460005960225	-0.00534517591488291	-0.125782883818909	0.334168748200872	-0.00804982521199943	-0.303891664876985	0.887955715097172	0.469057167509427	-0.0184624370763932	-0.48388363367123	-0.117363500258834	1.06155197870205	-0.00733347757349348	0.489254803839358	1.29166043194997	FALSE	74943	1.05028379230608	ENSG00000170248	142.137616	FALSE
chr13	112701367	112701370	4	+	112701370	AACCTGAAACATGTCA	5507	FALSE	clone5	1.30301832019812	1.53353987090158	0.407872945310073	0.571710368404458	1.9361909052189	0.871682456642836	-0.206242121645193	2.96559212038119	2.70126339448518	0.810121343676991	0.952058172904352	0.733922986354958	0.372975480060812	1.02146165643082	2.81012836377501	2.55308934769653	0.609114433992142	0.20781800909333	1.60206885595991	2.02029149038891	-0.647469783210826	1.74328454208689	1.29715169173726	TRUE	11039	0.0560813659894635	ENSG00000068650	12.1450496666667	TRUE
chr15	67197076	67197079	4	-	67197075	TTCCCTTTGACGGGGC	4787	FALSE	clone5	0.792579350240608	-0.210292147149006	0.778840029138711	2.89583265966133	1.30517106874693	0.120087195777973	-0.378659537004047	1.30074533353126	0.975630438246418	0.0442653713316321	0.540397404591091	-0.580241330286966	3.12275206355932	0.866853489098947	0.471340469440769	-0.440370136797447	-0.0977014890894845	-0.43743416176551	-0.554745205226394	0.479770723760238	-0.00480524005113718	0.0451507806712866	1.36550332557852	FALSE	1882	0.0143191916732607	ENSG00000166949	13.248338	TRUE
chr1	89634235	89634238	4	+	89634238	CCGAAGGTAGGCATCC	4145	FALSE	clone5	1.52119601048569	1.39851740387314	0.928040328438462	0.260407863709638	1.5934334470462	1.98463176536256	0.480706561189922	0.636867076311236	1.1384110678312	1.66238377292528	1.58468353896693	1.99154585554124	0.200133433850345	1.8311632052622	1.37950681887574	1.13886392944502	0.0325423818055687	2.92254280400788	2.19231829154987	1.19902156556057	0.326934253792077	1.4580160495523	-0.265855630157767	TRUE	1096	0.00365199426876812	ENSG00000271949	0	TRUE
chr16	8960993	8960996	4	+	8960996	TATGAATACGGCGCTT	2540	FALSE	clone5	1.24254113984814	2.35995700848991	0.273823752146545	0.841051494837105	0.42227181841083	0.690812512990176	-0.49728307797448	1.96002749034265	3.53314224541112	0.704427684612593	0.928420084646626	-0.531644611073349	1.00234095154652	0.504693173696021	1.12244718419433	1.06078824050736	-0.00382439325543041	0.893037859500597	1.39269480498504	1.92066453035212	0.275811572967174	0.632060356628347	1.17589847777964	TRUE	3520	0.0486053576360122	ENSG00000187555	56.9990756666667	TRUE
chr18	30777839	30777842	4	+	30777842	CTTAACCAGGACGGAC	2422	FALSE	clone5	-0.783772098595132	-0.789495091126079	-0.10176634559058	-0.528441659157386	0.0301015229469074	-0.707949578798715	1.33795293065531	-0.673005903588706	-1.9435992508502	-0.338069420489756	-0.223502427299897	0.0206500615091847	-0.802188912057116	0.168460680076471	-0.793913036308904	-0.374133407295322	-0.324472169345102	-0.642585498512632	-0.489162487510674	-1.28335233931956	-0.114451093597566	-0.589662791546587	-0.741085754084979	FALSE	-2166	-5.18181818181818	ENSG00000279734	0.564616333333333	TRUE
chr10	3829024	3829027	4	+	3829027	AGCGTCTTCTTAGATG	2266	FALSE	clone5	1.49045499128584	-0.0686182098520744	0.738548203359611	0.308147260926045	1.71488261554184	2.08049243751182	2.09076824956006	1.7557991844502	-0.0575465190049623	3.09424572879413	1.47964235424744	2.62232200217366	-0.0262074414522925	0.556490346417019	1.84052838653131	1.1415549520259	0.69046230066161	0.809055391404092	1.68768388081734	1.75378068357886	-0.284233920931381	2.25051702288323	0.340371466477623	FALSE	-4925	-6.33033419023136	ENSG00000230573	0	TRUE
chr16	69807354	69807357	4	-	69807353	TATCTACCTCCACAGT	2152	FALSE	clone5	-0.69425869191025	-0.0469712904522804	1.13221509786611	-0.157394403195711	-0.295598737367774	-0.0157866956340451	-0.622353942898301	0.699163530735322	0.268582897133136	-0.000871271649812207	-0.499632378975332	-0.437963625423545	0.503136831790294	1.43677784662919	0.161590923121144	0.529747834321541	0.780597713469337	-0.796084893700493	-0.282909945055383	0.468403174705719	-1.24864169358441	-0.585255717013049	0.241797164587593	TRUE	45049	0.251060272522083	ENSG00000198373	17.4239266666667	TRUE
chr10	37775846	37775849	4	+	37775849	CAAAGACTTTCATATT	1843	FALSE	clone5	-0.312555112417575	-0.740621620263113	-0.541945581056021	-1.37481986979708	-0.242812617652783	-0.882010394536949	-1.21055466255968	0.690092708249095	-1.21689891297224	-0.900183612714518	-0.771207102116428	-0.129591032826066	-0.47017677326099	0.730760679724587	-0.974722474109364	-1.65306984174961	-1.04210840640538	-0.48009035138448	-0.781393292239344	-0.960615740565888	0.758331607833174	-0.376537476851058	-0.634843932618868	TRUE	8284	0.945662100456621	ENSG00000226578	0.93546	TRUE
chr11	75094134	75094137	4	+	75094137	CTACTTCGCCTGATAC	1804	FALSE	clone5	0.619212923665806	1.01174846889206	0.313228971328632	0.549500529672885	0.99552716383135	1.12537940184933	1.35342616871431	0.353221907190969	-0.450430935889658	0.0586282846740105	-0.831777570264798	1.04412085457444	0.909228229551392	0.241782451188971	0.752908318176237	1.03713954928093	0.351674995880874	0.47657797442643	1.42705460016474	1.52794234874843	-1.43993990610617	1.30994855821116	0.590639946694687	FALSE	-4381	-4.20845341018252	ENSG00000171561	0.709616	TRUE
chr8	117007629	117007632	4	+	117007632	GCACCCGCTCTATGTG	1728	FALSE	clone5	-0.399698251399007	-0.899369179105812	-1.42779714158717	-1.12992088884133	-0.894578169702672	-0.870989456169904	-0.335220793569456	-0.559228960328204	-0.305668392232404	-0.57189981188401	-0.567368868754956	-0.354078550421444	-1.04837122897251	-1.22308937101317	-1.1093313754579	-1.13642006828119	0.230154235269662	-0.423839026943935	-0.386346460756178	-0.847567239035285	0.315780084606545	-0.389841213241909	-0.901386205800312	TRUE	57357	0.253297768513653	ENSG00000164756	4.26835233333333	TRUE
chr8	92965112	92965115	4	-	92965111	CAAAACGGCATAACTG	1677	FALSE	clone5	2.27545524555464	0.413139218510845	1.40295473608576	1.47264342302164	2.46584573031958	2.07385118097422	-0.816789924096955	-0.339197686071437	-0.150510654957327	2.11321362727866	0.927940645477857	2.40826776769294	1.13318354309429	1.88281164131775	1.43016863526055	1.66759264586463	1.15759488556524	2.9273569908675	2.0261091007223	0.451779663187777	-1.12524666901656	2.0958330719749	0.108843017214677	TRUE	52560	0.391820668987573	ENSG00000205133	5.66285533333333	TRUE
chr3	25644388	25644391	4	+	25644391	ACGCTTGGATAATATA	1514	FALSE	clone5	-0.768896016697436	0.566686271485517	-0.606004510566861	0.369452575867507	0.0263653389856717	-0.557101340439321	-0.799024072858412	0.237216141823832	-0.119851905455211	-1.20330286620839	-0.579738973183552	-0.392774946257378	0.559635024194215	-1.11358625618927	-0.991297355885962	-0.938121332609902	-0.529123800055739	-0.644419510635004	-0.408210850688115	-0.0296575670954463	-0.878750950471249	-0.651399303223203	1.08187612029653	TRUE	20518	0.306229664786126	ENSG00000077097	97.3997586666667	TRUE
chr2	45471293	45471296	4	-	45471292	CATCTTCCAGTCTCCG	1288	FALSE	clone5	-0.718800343834281	-0.347939966329317	-1.14513709840463	0.13599376242027	-0.325076550925546	-0.556859058363679	-0.836242283678775	0.271768457520305	0.0491381875248365	0.622598512738007	-0.0651620748253055	-0.268140910557673	0.474913584074477	-0.451523206302886	0.0566053327642942	-0.0531821431928267	0.203287866298076	-0.434730911574319	-0.577125629378178	-0.218401359087895	-0.399471000018839	-0.216096695352732	0.567910746484987	TRUE	140871	0.630337606550775	ENSG00000068784	7.19696366666667	TRUE
chr11	46756011	46756014	4	+	46756014	AGACGTGTCCAGAAGC	1214	FALSE	clone5	-0.485040850535331	-0.268295101964312	-1.15501279202789	1.51505822498943	0.143322503533109	-0.208278206204885	-0.344953349728142	-0.578436073433192	0.396581608957407	-0.23540198969607	-0.780162269624238	-0.617746074830975	1.07015789504755	-0.454358308829833	0.242999153967086	0.589205613344312	-0.0137604450817045	-0.517327035053117	-0.313505367321111	-0.191159672232096	-0.161860871710629	0.0286649199759005	1.796313642495	TRUE	90296	0.874452837497579	ENSG00000175216	87.9675903333333	TRUE
chr17	62430361	62430364	4	-	62430360	ATTCGGTGTCGTCACG	1084	FALSE	clone5	-1.74320149131237	-0.032768536936654	-2.10998135598751	1.50115789986483	-0.370314026807374	-1.30156889599025	-2.22516808816902	-0.584953056271952	-0.587527791737131	-2.46356556939122	-2.74446079769635	-3.01414577090561	0.469771918041336	-4.07691983878128	-0.0807838475191033	0.0444601174645943	-1.03037828309837	-0.929639901723361	-1.04195197855131	-0.867438245216828	-2.82416890030314	-0.0724988366491007	0.931757650185663	TRUE	6495	0.2409571508069	ENSG00000087995	22.1684313333333	TRUE
chr1	25956082	25956085	4	-	25956081	ACAATATATCCATCCA	1077	FALSE	clone5	-0.0662861714696705	-1.02265146606529	-0.0520838319592095	0.13267012921583	0.755788265128432	0.160666422244544	-0.825619302042188	-0.428977456828484	-0.64288754646811	-0.405574771123565	-0.17990935691697	0.538733741892511	0.460493142372685	1.92387718900764	1.23713597527008	0.888574788854095	1.2221651516853	-0.657832943441731	-0.0789234912726174	0.0710795071120338	0.144657077497698	-0.605515855214492	-0.345615660716813	FALSE	3684	0.0959624902318312	ENSG00000158006	7.63421266666667	TRUE
chr11	13743779	13743782	4	+	13743782	CGGATAATATGTGCAC	815	FALSE	clone5	-0.618050138910705	-0.541164011067787	0.0520603658740989	-0.826121843157665	-0.172459100930143	-0.100856387797193	-0.157200871552431	-0.901334670200282	-0.2917483320359	0.023839153280989	1.190989310177	0.460916352899472	-0.573724457386975	-0.41381499409938	-0.542542681839419	0.0210940796731503	0.457165378861792	-0.322362289438313	-0.699361622718082	-0.331783404290406	1.18859539082361	-0.612084117271203	-0.402144254869781	FALSE	11434	0.179565299327847	ENSG00000197601	29.9240083333333	FALSE
chr3	97940151	97940154	4	-	97940150	CTAGCATGATCACATA	763	FALSE	clone5	-0.16940850350609	-0.239319191367557	2.10002548002605	0.981473553636182	0.360816543911433	-0.267365297253973	0.52970377371762	-0.646838673764939	0.23322780456927	-0.334416737146152	-0.103978296845201	-0.078460642252515	0.922891210874992	0.419575218475207	-0.42257710661092	-0.907775523964073	-0.992387438913576	-0.528403562180301	-0.718579222623531	-0.489113798448245	-0.0999001730205811	-0.421889749501386	1.15290249590365	TRUE	118112	0.960861677635593	ENSG00000080200	0.195045	TRUE
chr11	69179059	69179062	4	+	69179062	AATTTGAATTATGAAA	737	FALSE	clone5	0.317307182572418	-0.78003462709344	-0.419758543517942	-0.865509325303562	-0.0898783311023368	-0.81799500008734	0.34280334889409	0.586479065671501	0.777750047055501	-0.943859147112123	2.46913599034267	0.14772979331265	-0.947301700052429	-0.448309933473367	0.418162096104823	-0.544711393326463	-1.65963135659137	-0.45639967627014	0.127031505140838	0.241954271432993	3.28157126126854	-0.481230554713866	-1.94428562715078	FALSE	-7496	-0.30802103879027	ENSG00000261070	0.017674	TRUE
chr3	159442601	159442604	4	+	159442604	ATGAAGCGGACGGCAG	499	FALSE	clone5	-0.376062750512123	-0.953528444742668	-1.10090577158102	-1.39761330306259	-0.905496351669777	-1.3456792940735	2.99968616412189	-1.20183671153745	-0.377086014082688	-0.856652276720821	-0.843046504351847	-0.691880547303584	-1.33534598480084	-1.33682559967534	-1.08895208922236	-1.62396148322028	-3.37417205562132	-0.536020645740819	-0.762816202264249	-1.16222199233526	-0.300315074427109	-0.706262021269877	-1.01242826402339	TRUE	480367	0.513689525852528	ENSG00000250588	NA	TRUE
chr5	118867764	118867767	4	-	118867763	CGACTACAAGGACTTG	269	FALSE	clone5	-0.75976953095091	-0.712377191907683	-0.579205153389025	-0.664130099432744	-1.22083016912115	-0.70099661059559	-0.323196174128717	-1.11320096725686	-0.713889403918735	-0.704300499224546	-0.947395771648382	-0.67143704910706	-0.271016973317229	-0.0948602574639759	-0.586834187881005	-0.0594857288878472	1.57480248090352	-0.438047926838927	-1.14308788273941	-0.909556990068638	0.242186416999466	-0.834281255934583	0.0139052217492039	TRUE	120780	0.798688030259947	ENSG00000169570	3.229681	TRUE
chr13	59779463	59779466	4	+	59779466	AATTGGTAGAAATTGA	143	FALSE	clone5	-0.876714986885904	-0.289932010305593	-1.09893250634428	-0.509749107368193	-0.950276678425406	-1.07824484529071	-1.36673652866994	0.733398835720916	0.441315090361643	-1.03341029036044	-0.745112558405434	-0.702331745767305	0.0697122315552531	-0.218137207490009	-0.416350513841342	-1.07484869608211	-1.8061974196721	-0.691621944783462	-0.556636392103445	-0.897648347659207	-1.37437257178391	-0.67009209814159	-0.032493276902355	TRUE	384523	0.771508655628767	ENSG00000139734	9.785723	TRUE
