## Supplementary tables for "Chromatin context-dependent regulation and epigenetic manipulation of prime editing": TableS5_shRNA_library.csv

shRNA name	Symbol	Entrez ID	SplashRNA score	22-mer guide	97-mer	note
PARP2_10038_1732	PARP2	10038	2.06968	TTAATATCAACATTCACCACAG	TGCTGTTGACAGTGAGCGATGTGGTGAATGTTGATATTAATAGTGAAGCCACAGATGTATTAATATCAACATTCACCACAGTGCCTACTGCCTCGGA	target
PARP2_10038_1733	PARP2	10038	2.067063	TTTAATATCAACATTCACCACA	TGCTGTTGACAGTGAGCGCGTGGTGAATGTTGATATTAAATAGTGAAGCCACAGATGTATTTAATATCAACATTCACCACATGCCTACTGCCTCGGA	target
PARP2_10038_1802	PARP2	10038	1.76286	TAAAATATCACAAAATTCACAA	TGCTGTTGACAGTGAGCGCTGTGAATTTTGTGATATTTTATAGTGAAGCCACAGATGTATAAAATATCACAAAATTCACAATGCCTACTGCCTCGGA	target
PARP2_10038_1787	PARP2	10038	1.738063	TTCACAAGTACAACACTGCTTA	TGCTGTTGACAGTGAGCGCAAGCAGTGTTGTACTTGTGAATAGTGAAGCCACAGATGTATTCACAAGTACAACACTGCTTATGCCTACTGCCTCGGA	target
PARP3_10039_2087	PARP3	10039	1.473904	TATTCTTGAAAAAAAGGAGTGA	TGCTGTTGACAGTGAGCGCCACTCCTTTTTTTCAAGAATATAGTGAAGCCACAGATGTATATTCTTGAAAAAAAGGAGTGATGCCTACTGCCTCGGA	target
PARP3_10039_2352	PARP3	10039	1.442208	TCATTTATGAAAACATGGGTGA	TGCTGTTGACAGTGAGCGCCACCCATGTTTTCATAAATGATAGTGAAGCCACAGATGTATCATTTATGAAAACATGGGTGATGCCTACTGCCTCGGA	target
PARP3_10039_2355	PARP3	10039	1.438818	TTGTCATTTATGAAAACATGGG	TGCTGTTGACAGTGAGCGACCATGTTTTCATAAATGACAATAGTGAAGCCACAGATGTATTGTCATTTATGAAAACATGGGTGCCTACTGCCTCGGA	target
PARP3_10039_2090	PARP3	10039	1.420787	TTGTATTCTTGAAAAAAAGGAG	TGCTGTTGACAGTGAGCGATCCTTTTTTTCAAGAATACAATAGTGAAGCCACAGATGTATTGTATTCTTGAAAAAAAGGAGTGCCTACTGCCTCGGA	target
RAD50_10111_2931	RAD50	10111	1.835149	TTACGATTCAATTCAATCTTAC	TGCTGTTGACAGTGAGCGATAAGATTGAATTGAATCGTAATAGTGAAGCCACAGATGTATTACGATTCAATTCAATCTTACTGCCTACTGCCTCGGA	target
RAD50_10111_4346	RAD50	10111	1.719151	TTCTATGGCATTTAAATCTTGG	TGCTGTTGACAGTGAGCGACAAGATTTAAATGCCATAGAATAGTGAAGCCACAGATGTATTCTATGGCATTTAAATCTTGGTGCCTACTGCCTCGGA	target
RAD50_10111_1490	RAD50	10111	1.714361	TTAATGAATCTCTAGCTCGGAT	TGCTGTTGACAGTGAGCGCTCCGAGCTAGAGATTCATTAATAGTGAAGCCACAGATGTATTAATGAATCTCTAGCTCGGATTGCCTACTGCCTCGGA	target
RAD50_10111_1068	RAD50	10111	1.70266	TTACTTGTAATCTGATCACGAA	TGCTGTTGACAGTGAGCGCTCGTGATCAGATTACAAGTAATAGTGAAGCCACAGATGTATTACTTGTAATCTGATCACGAATGCCTACTGCCTCGGA	target
POLQ_10721_6884	POLQ	10721	2.155935	TTTGATTTCAAAATCTCTTGGC	TGCTGTTGACAGTGAGCGACCAAGAGATTTTGAAATCAAATAGTGAAGCCACAGATGTATTTGATTTCAAAATCTCTTGGCTGCCTACTGCCTCGGA	target
POLQ_10721_1094	POLQ	10721	1.978668	TAAACTAACAACATGGTCCTCA	TGCTGTTGACAGTGAGCGCGAGGACCATGTTGTTAGTTTATAGTGAAGCCACAGATGTATAAACTAACAACATGGTCCTCATGCCTACTGCCTCGGA	target
POLQ_10721_8371	POLQ	10721	1.931123	TTAAAATACTATTTCCGTACTG	TGCTGTTGACAGTGAGCGAAGTACGGAAATAGTATTTTAATAGTGAAGCCACAGATGTATTAAAATACTATTTCCGTACTGTGCCTACTGCCTCGGA	target
POLQ_10721_3789	POLQ	10721	1.920543	TTATGTAACTACTGACTGCTTC	TGCTGTTGACAGTGAGCGAAAGCAGTCAGTAGTTACATAATAGTGAAGCCACAGATGTATTATGTAACTACTGACTGCTTCTGCCTACTGCCTCGGA	target
TOPBP1_11073_2203	TOPBP1	11073	2.070346	TTCAGTATAAGATGAGTACTGG	TGCTGTTGACAGTGAGCGACAGTACTCATCTTATACTGAATAGTGAAGCCACAGATGTATTCAGTATAAGATGAGTACTGGTGCCTACTGCCTCGGA	target
TOPBP1_11073_234	TOPBP1	11073	1.872969	TAATCTGAAGATATTCTTCTGA	TGCTGTTGACAGTGAGCGCCAGAAGAATATCTTCAGATTATAGTGAAGCCACAGATGTATAATCTGAAGATATTCTTCTGATGCCTACTGCCTCGGA	target
TOPBP1_11073_2339	TOPBP1	11073	1.823045	TTTAGTTGAATTTTCAATCAGA	TGCTGTTGACAGTGAGCGCCTGATTGAAAATTCAACTAAATAGTGAAGCCACAGATGTATTTAGTTGAATTTTCAATCAGATGCCTACTGCCTCGGA	target
TOPBP1_11073_1102	TOPBP1	11073	1.743691	TTACATATTGATTCACTTACGC	TGCTGTTGACAGTGAGCGACGTAAGTGAATCAATATGTAATAGTGAAGCCACAGATGTATTACATATTGATTCACTTACGCTGCCTACTGCCTCGGA	target
PARP1_142_3177	PARP1	142	1.968958	TAAAATTGAATTTCAGTTTCAG	TGCTGTTGACAGTGAGCGATGAAACTGAAATTCAATTTTATAGTGAAGCCACAGATGTATAAAATTGAATTTCAGTTTCAGTGCCTACTGCCTCGGA	target
PARP1_142_823	PARP1	142	1.968677	TTAGATTTCTTCTTCGCCACTT	TGCTGTTGACAGTGAGCGCAGTGGCGAAGAAGAAATCTAATAGTGAAGCCACAGATGTATTAGATTTCTTCTTCGCCACTTTGCCTACTGCCTCGGA	target
PARP1_142_3178	PARP1	142	1.867987	TTAAAATTGAATTTCAGTTTCA	TGCTGTTGACAGTGAGCGCGAAACTGAAATTCAATTTTAATAGTGAAGCCACAGATGTATTAAAATTGAATTTCAGTTTCATGCCTACTGCCTCGGA	target
PARP1_142_3629	PARP1	142	1.742956	TTTAACTAAAAATAAATGCTTA	TGCTGTTGACAGTGAGCGCAAGCATTTATTTTTAGTTAAATAGTGAAGCCACAGATGTATTTAACTAAAAATAAATGCTTATGCCTACTGCCTCGGA	target
DHX15_1665_545	DHX15	1665	1.879527	TTTCTTTAGAATATCATAGTAT	TGCTGTTGACAGTGAGCGCTACTATGATATTCTAAAGAAATAGTGAAGCCACAGATGTATTTCTTTAGAATATCATAGTATTGCCTACTGCCTCGGA	target
DHX15_1665_2696	DHX15	1665	1.80622	TTAATTTATGAAATCAGAATGG	TGCTGTTGACAGTGAGCGACATTCTGATTTCATAAATTAATAGTGAAGCCACAGATGTATTAATTTATGAAATCAGAATGGTGCCTACTGCCTCGGA	target
DHX15_1665_541	DHX15	1665	1.772222	TTTAGAATATCATAGTATCGAG	TGCTGTTGACAGTGAGCGATCGATACTATGATATTCTAAATAGTGAAGCCACAGATGTATTTAGAATATCATAGTATCGAGTGCCTACTGCCTCGGA	target
DHX15_1665_2695	DHX15	1665	1.749337	TAATTTATGAAATCAGAATGGA	TGCTGTTGACAGTGAGCGCCCATTCTGATTTCATAAATTATAGTGAAGCCACAGATGTATAATTTATGAAATCAGAATGGATGCCTACTGCCTCGGA	target
DNA2_1763_3858	DNA2	1763	2.26244	TTTTATATCAAAATCTACTCTA	TGCTGTTGACAGTGAGCGCAGAGTAGATTTTGATATAAAATAGTGAAGCCACAGATGTATTTTATATCAAAATCTACTCTATGCCTACTGCCTCGGA	target
DNA2_1763_4019	DNA2	1763	2.100962	TTTGTTTTACAAAACATCTTTA	TGCTGTTGACAGTGAGCGCAAAGATGTTTTGTAAAACAAATAGTGAAGCCACAGATGTATTTGTTTTACAAAACATCTTTATGCCTACTGCCTCGGA	target
DNA2_1763_3554	DNA2	1763	2.08426	TACAAAATCAAATTAGTCCTGA	TGCTGTTGACAGTGAGCGCCAGGACTAATTTGATTTTGTATAGTGAAGCCACAGATGTATACAAAATCAAATTAGTCCTGATGCCTACTGCCTCGGA	target
DNA2_1763_3466	DNA2	1763	1.873472	TTATCAAACTCTTTCTCTAGGT	TGCTGTTGACAGTGAGCGCCCTAGAGAAAGAGTTTGATAATAGTGAAGCCACAGATGTATTATCAAACTCTTTCTCTAGGTTGCCTACTGCCTCGGA	target
EP300_2033_8187	EP300	2033	1.96756	TTTAAAAGAATGAACATCTTTG	TGCTGTTGACAGTGAGCGAAAAGATGTTCATTCTTTTAAATAGTGAAGCCACAGATGTATTTAAAAGAATGAACATCTTTGTGCCTACTGCCTCGGA	target
EP300_2033_514	EP300	2033	1.813751	TAATTCATCTGGTAAGTCGTGC	TGCTGTTGACAGTGAGCGACACGACTTACCAGATGAATTATAGTGAAGCCACAGATGTATAATTCATCTGGTAAGTCGTGCTGCCTACTGCCTCGGA	target
EP300_2033_7984	EP300	2033	1.77819	TTAATATTACATATGTTCATTA	TGCTGTTGACAGTGAGCGCAATGAACATATGTAATATTAATAGTGAAGCCACAGATGTATTAATATTACATATGTTCATTATGCCTACTGCCTCGGA	target
EP300_2033_729	EP300	2033	1.768727	TTTATCAAACCTAATCCAGGAC	TGCTGTTGACAGTGAGCGATCCTGGATTAGGTTTGATAAATAGTGAAGCCACAGATGTATTTATCAAACCTAATCCAGGACTGCCTACTGCCTCGGA	target
ERCC5_2073_369	ERCC5	2073	1.056917	TTCTACTCTAATTCTTCTACGA	TGCTGTTGACAGTGAGCGCCGTAGAAGAATTAGAGTAGAATAGTGAAGCCACAGATGTATTCTACTCTAATTCTTCTACGATGCCTACTGCCTCGGA	target
ERCC5_2073_361	ERCC5	2073	1.0372987	TAATTCTTCTACGACGGACTGC	TGCTGTTGACAGTGAGCGACAGTCCGTCGTAGAAGAATTATAGTGAAGCCACAGATGTATAATTCTTCTACGACGGACTGCTGCCTACTGCCTCGGA	target
ERCC5_2073_366	ERCC5	2073	0.9077417	TACTCTAATTCTTCTACGACGG	TGCTGTTGACAGTGAGCGACGTCGTAGAAGAATTAGAGTATAGTGAAGCCACAGATGTATACTCTAATTCTTCTACGACGGTGCCTACTGCCTCGGA	target
ERCC5_2073_368	ERCC5	2073	0.8433161	TCTACTCTAATTCTTCTACGAC	TGCTGTTGACAGTGAGCGATCGTAGAAGAATTAGAGTAGATAGTGAAGCCACAGATGTATCTACTCTAATTCTTCTACGACTGCCTACTGCCTCGGA	target
FANCD2_2177_1033	FANCD2	2177	1.891083	TTACTTTTCAACTTTACTTGGG	TGCTGTTGACAGTGAGCGACCAAGTAAAGTTGAAAAGTAATAGTGAAGCCACAGATGTATTACTTTTCAACTTTACTTGGGTGCCTACTGCCTCGGA	target
FANCD2_2177_4013	FANCD2	2177	1.806231	TTTTCTAAAACTGAAGTCTAGG	TGCTGTTGACAGTGAGCGACTAGACTTCAGTTTTAGAAAATAGTGAAGCCACAGATGTATTTTCTAAAACTGAAGTCTAGGTGCCTACTGCCTCGGA	target
FANCD2_2177_4012	FANCD2	2177	1.793431	TTTCTAAAACTGAAGTCTAGGA	TGCTGTTGACAGTGAGCGCCCTAGACTTCAGTTTTAGAAATAGTGAAGCCACAGATGTATTTCTAAAACTGAAGTCTAGGATGCCTACTGCCTCGGA	target
FANCD2_2177_1444	FANCD2	2177	1.780988	TTAAATGCATATTTGTATAGGA	TGCTGTTGACAGTGAGCGCCCTATACAAATATGCATTTAATAGTGAAGCCACAGATGTATTAAATGCATATTTGTATAGGATGCCTACTGCCTCGGA	target
FANCF_2188_1179	FANCF	2188	1.850216	TTTGTAAACTATATATTCTATA	TGCTGTTGACAGTGAGCGCATAGAATATATAGTTTACAAATAGTGAAGCCACAGATGTATTTGTAAACTATATATTCTATATGCCTACTGCCTCGGA	target
FANCF_2188_1180	FANCF	2188	1.82903	TTTTGTAAACTATATATTCTAT	TGCTGTTGACAGTGAGCGCTAGAATATATAGTTTACAAAATAGTGAAGCCACAGATGTATTTTGTAAACTATATATTCTATTGCCTACTGCCTCGGA	target
FANCF_2188_1159	FANCF	2188	1.70924	TATTCAAGTAATAACACAGCAT	TGCTGTTGACAGTGAGCGCTGCTGTGTTATTACTTGAATATAGTGAAGCCACAGATGTATATTCAAGTAATAACACAGCATTGCCTACTGCCTCGGA	target
FANCF_2188_1243	FANCF	2188	1.662715	TCTAAAATAATTATACTTTGGA	TGCTGTTGACAGTGAGCGCCCAAAGTATAATTATTTTAGATAGTGAAGCCACAGATGTATCTAAAATAATTATACTTTGGATGCCTACTGCCTCGGA	target
FEN1_2237_1805	FEN1	2237	1.793766	TTTCATGTAACAATGGACTTAG	TGCTGTTGACAGTGAGCGATAAGTCCATTGTTACATGAAATAGTGAAGCCACAGATGTATTTCATGTAACAATGGACTTAGTGCCTACTGCCTCGGA	target
FEN1_2237_1695	FEN1	2237	1.523871	TTAAGATCAAGTAAAAAAGGGA	TGCTGTTGACAGTGAGCGCCCCTTTTTTACTTGATCTTAATAGTGAAGCCACAGATGTATTAAGATCAAGTAAAAAAGGGATGCCTACTGCCTCGGA	target
FEN1_2237_2235	FEN1	2237	1.494498	TAACTTTAAAACAAAAACAGCG	TGCTGTTGACAGTGAGCGAGCTGTTTTTGTTTTAAAGTTATAGTGAAGCCACAGATGTATAACTTTAAAACAAAAACAGCGTGCCTACTGCCTCGGA	target
FEN1_2237_1787	FEN1	2237	1.356014	TTAGTGTCCATTAAACTGCCTG	TGCTGTTGACAGTGAGCGAAGGCAGTTTAATGGACACTAATAGTGAAGCCACAGATGTATTAGTGTCCATTAAACTGCCTGTGCCTACTGCCTCGGA	target
DDX58_23586_3540	DDX58	23586	2.092086	TTACATATACATATGTACAGTA	TGCTGTTGACAGTGAGCGCACTGTACATATGTATATGTAATAGTGAAGCCACAGATGTATTACATATACATATGTACAGTATGCCTACTGCCTCGGA	ctrl
DDX58_23586_4301	DDX58	23586	2.07066	TTAGTAAGAATACTACTACTAG	TGCTGTTGACAGTGAGCGATAGTAGTAGTATTCTTACTAATAGTGAAGCCACAGATGTATTAGTAAGAATACTACTACTAGTGCCTACTGCCTCGGA	ctrl
DDX58_23586_534	DDX58	23586	1.973511	TTAATTAAACATTCAGACAGAT	TGCTGTTGACAGTGAGCGCTCTGTCTGAATGTTTAATTAATAGTGAAGCCACAGATGTATTAATTAAACATTCAGACAGATTGCCTACTGCCTCGGA	ctrl
DDX58_23586_1305	DDX58	23586	1.948361	TAATTAAACATGATCATATTGT	TGCTGTTGACAGTGAGCGCCAATATGATCATGTTTAATTATAGTGAAGCCACAGATGTATAATTAAACATGATCATATTGTTGCCTACTGCCTCGGA	ctrl
XRCC6_2547_1796	XRCC6	2547	1.52274	TATAGTACAAACTTAGGGCTCT	TGCTGTTGACAGTGAGCGCGAGCCCTAAGTTTGTACTATATAGTGAAGCCACAGATGTATATAGTACAAACTTAGGGCTCTTGCCTACTGCCTCGGA	target
XRCC6_2547_214	XRCC6	2547	1.447074	TTGGACATCACTAAAGAGGTTG	TGCTGTTGACAGTGAGCGAAACCTCTTTAGTGATGTCCAATAGTGAAGCCACAGATGTATTGGACATCACTAAAGAGGTTGTGCCTACTGCCTCGGA	target
XRCC6_2547_1288	XRCC6	2547	1.430316	TTTATTCATTGCTTCAACCTTG	TGCTGTTGACAGTGAGCGAAAGGTTGAAGCAATGAATAAATAGTGAAGCCACAGATGTATTTATTCATTGCTTCAACCTTGTGCCTACTGCCTCGGA	target
XRCC6_2547_231	XRCC6	2547	1.379143	TTATGACTCATCTTGAATTGGA	TGCTGTTGACAGTGAGCGCCCAATTCAAGATGAGTCATAATAGTGAAGCCACAGATGTATTATGACTCATCTTGAATTGGATGCCTACTGCCTCGGA	target
APEX2_27301_1728	APEX2	27301	1.7714607	TTAAAATCACACAACTTCCTGG	TGCTGTTGACAGTGAGCGACAGGAAGTTGTGTGATTTTAATAGTGAAGCCACAGATGTATTAAAATCACACAACTTCCTGGTGCCTACTGCCTCGGA	target
APEX2_27301_1729	APEX2	27301	1.5943904	TTTAAAATCACACAACTTCCTG	TGCTGTTGACAGTGAGCGAAGGAAGTTGTGTGATTTTAAATAGTGAAGCCACAGATGTATTTAAAATCACACAACTTCCTGTGCCTACTGCCTCGGA	target
APEX2_27301_1727	APEX2	27301	1.3856185	TAAAATCACACAACTTCCTGGG	TGCTGTTGACAGTGAGCGACCAGGAAGTTGTGTGATTTTATAGTGAAGCCACAGATGTATAAAATCACACAACTTCCTGGGTGCCTACTGCCTCGGA	target
APEX2_27301_1771	APEX2	27301	1.3002995	TTATTTATGCACAAATACACTT	TGCTGTTGACAGTGAGCGCAGTGTATTTGTGCATAAATAATAGTGAAGCCACAGATGTATTATTTATGCACAAATACACTTTGCCTACTGCCTCGGA	target
POLL_27343_2130	POLL	27343	1.6114884	TTTGCAAAATTCTTCGAGGGGC	TGCTGTTGACAGTGAGCGACCCCTCGAAGAATTTTGCAAATAGTGAAGCCACAGATGTATTTGCAAAATTCTTCGAGGGGCTGCCTACTGCCTCGGA	target
POLL_27343_466	POLL	27343	1.1807023	TCAGCATGAATTTTCTGCCGCT	TGCTGTTGACAGTGAGCGCGCGGCAGAAAATTCATGCTGATAGTGAAGCCACAGATGTATCAGCATGAATTTTCTGCCGCTTGCCTACTGCCTCGGA	target
POLL_27343_478	POLL	27343	1.047323	TTTGATGATGCATCAGCATGAA	TGCTGTTGACAGTGAGCGCTCATGCTGATGCATCATCAAATAGTGAAGCCACAGATGTATTTGATGATGCATCAGCATGAATGCCTACTGCCTCGGA	target
POLL_27343_1279	POLL	27343	1.0143428	TCACTGTAATGCTTCAGGCCGA	TGCTGTTGACAGTGAGCGCCGGCCTGAAGCATTACAGTGATAGTGAAGCCACAGATGTATCACTGTAATGCTTCAGGCCGATGCCTACTGCCTCGGA	target
ENDOV_284131_380	ENDOV	284131	0.374218	TTGTGCAGGGCGTTGTTCTCCA	TGCTGTTGACAGTGAGCGCGGAGAACAACGCCCTGCACAATAGTGAAGCCACAGATGTATTGTGCAGGGCGTTGTTCTCCATGCCTACTGCCTCGGA	target
ENDOV_284131_365	ENDOV	284131	0.3016408	TTCTCCAGCCCATCCACCTGCA	TGCTGTTGACAGTGAGCGCGCAGGTGGATGGGCTGGAGAATAGTGAAGCCACAGATGTATTCTCCAGCCCATCCACCTGCATGCCTACTGCCTCGGA	target
ENDOV_284131_335	ENDOV	284131	0.2672123	TTGGCCACCCCAACACACGGCA	TGCTGTTGACAGTGAGCGCGCCGTGTGTTGGGGTGGCCAATAGTGAAGCCACAGATGTATTGGCCACCCCAACACACGGCATGCCTACTGCCTCGGA	target
ENDOV_284131_176	ENDOV	284131	0.2393592	TTCACGAAGGACACGTCAACGC	TGCTGTTGACAGTGAGCGACGTTGACGTGTCCTTCGTGAATAGTGAAGCCACAGATGTATTCACGAAGGACACGTCAACGCTGCCTACTGCCTCGGA	target
HNRNPA1_3178_1489	HNRNPA1	3178	1.729356	TATAAATTCCAAATAGAACCTG	TGCTGTTGACAGTGAGCGAAGGTTCTATTTGGAATTTATATAGTGAAGCCACAGATGTATATAAATTCCAAATAGAACCTGTGCCTACTGCCTCGGA	target
HNRNPA1_3178_1488	HNRNPA1	3178	1.631819	ATAAATTCCAAATAGAACCTGG	TGCTGTTGACAGTGAGCGACAGGTTCTATTTGGAATTTATTAGTGAAGCCACAGATGTAATAAATTCCAAATAGAACCTGGTGCCTACTGCCTCGGA	target
HNRNPA1_3178_1660	HNRNPA1	3178	1.553297	TTCAATTTAGATATATTGCATA	TGCTGTTGACAGTGAGCGCATGCAATATATCTAAATTGAATAGTGAAGCCACAGATGTATTCAATTTAGATATATTGCATATGCCTACTGCCTCGGA	target
HNRNPA1_3178_1737	HNRNPA1	3178	1.410852	TTAAATCGTTTATTGATTACAC	TGCTGTTGACAGTGAGCGATGTAATCAATAAACGATTTAATAGTGAAGCCACAGATGTATTAAATCGTTTATTGATTACACTGCCTACTGCCTCGGA	target
HUS1_3364_662	HUS1	3364	1.884481	TTCAAATTCAATTCTCCATCTA	TGCTGTTGACAGTGAGCGCAGATGGAGAATTGAATTTGAATAGTGAAGCCACAGATGTATTCAAATTCAATTCTCCATCTATGCCTACTGCCTCGGA	target
HUS1_3364_1072	HUS1	3364	1.771689	TTAGTTAAAATGTTAGAGAGGG	TGCTGTTGACAGTGAGCGACCTCTCTAACATTTTAACTAATAGTGAAGCCACAGATGTATTAGTTAAAATGTTAGAGAGGGTGCCTACTGCCTCGGA	target
HUS1_3364_701	HUS1	3364	1.610269	TTAAAATGAGTTGTAACACATA	TGCTGTTGACAGTGAGCGCATGTGTTACAACTCATTTTAATAGTGAAGCCACAGATGTATTAAAATGAGTTGTAACACATATGCCTACTGCCTCGGA	target
HUS1_3364_668	HUS1	3364	1.595342	TCTATTTTCAAATTCAATTCTC	TGCTGTTGACAGTGAGCGAAGAATTGAATTTGAAAATAGATAGTGAAGCCACAGATGTATCTATTTTCAAATTCAATTCTCTGCCTACTGCCTCGGA	target
LIG1_3978_3051	LIG1	3978	2.278214	TTTATTGAAAGAAATGACGGGA	TGCTGTTGACAGTGAGCGCCCCGTCATTTCTTTCAATAAATAGTGAAGCCACAGATGTATTTATTGAAAGAAATGACGGGATGCCTACTGCCTCGGA	target
LIG1_3978_3050	LIG1	3978	1.794108	TTATTGAAAGAAATGACGGGAT	TGCTGTTGACAGTGAGCGCTCCCGTCATTTCTTTCAATAATAGTGAAGCCACAGATGTATTATTGAAAGAAATGACGGGATTGCCTACTGCCTCGGA	target
LIG1_3978_2864	LIG1	3978	1.62998	TTAGTAGGTATCTTCAGGGTCA	TGCTGTTGACAGTGAGCGCGACCCTGAAGATACCTACTAATAGTGAAGCCACAGATGTATTAGTAGGTATCTTCAGGGTCATGCCTACTGCCTCGGA	target
LIG1_3978_1813	LIG1	3978	1.460835	TCATATTTGTATTCGCAGGTGA	TGCTGTTGACAGTGAGCGCCACCTGCGAATACAAATATGATAGTGAAGCCACAGATGTATCATATTTGTATTCGCAGGTGATGCCTACTGCCTCGGA	target
LIG4_3981_3614	LIG4	3981	1.964368	TTAAATAATCTAACTATGTCAT	TGCTGTTGACAGTGAGCGCTGACATAGTTAGATTATTTAATAGTGAAGCCACAGATGTATTAAATAATCTAACTATGTCATTGCCTACTGCCTCGGA	target
LIG4_3981_3615	LIG4	3981	1.935847	TTTAAATAATCTAACTATGTCA	TGCTGTTGACAGTGAGCGCGACATAGTTAGATTATTTAAATAGTGAAGCCACAGATGTATTTAAATAATCTAACTATGTCATGCCTACTGCCTCGGA	target
LIG4_3981_3498	LIG4	3981	1.865931	TTGTGAATACTATTTATACTGG	TGCTGTTGACAGTGAGCGACAGTATAAATAGTATTCACAATAGTGAAGCCACAGATGTATTGTGAATACTATTTATACTGGTGCCTACTGCCTCGGA	target
LIG4_3981_1061	LIG4	3981	1.86026	TTAATATCAAACTTAGTTCCCT	TGCTGTTGACAGTGAGCGCGGGAACTAAGTTTGATATTAATAGTGAAGCCACAGATGTATTAATATCAAACTTAGTTCCCTTGCCTACTGCCTCGGA	target
APOBEC4_403314_45	APOBEC4	403314	1.825033	TTCATTTGAACTTTGCTGTTCC	TGCTGTTGACAGTGAGCGAGAACAGCAAAGTTCAAATGAATAGTGAAGCCACAGATGTATTCATTTGAACTTTGCTGTTCCTGCCTACTGCCTCGGA	ctrl
APOBEC4_403314_618	APOBEC4	403314	1.795755	TTGGAATACAGAATGATATGCC	TGCTGTTGACAGTGAGCGAGCATATCATTCTGTATTCCAATAGTGAAGCCACAGATGTATTGGAATACAGAATGATATGCCTGCCTACTGCCTCGGA	ctrl
APOBEC4_403314_551	APOBEC4	403314	1.722143	TTTCAAAGAGCATTGATTCTGG	TGCTGTTGACAGTGAGCGACAGAATCAATGCTCTTTGAAATAGTGAAGCCACAGATGTATTTCAAAGAGCATTGATTCTGGTGCCTACTGCCTCGGA	ctrl
APOBEC4_403314_1925	APOBEC4	403314	1.615282	TAGGTTTTAATCTTTATAGCTA	TGCTGTTGACAGTGAGCGCAGCTATAAAGATTAAAACCTATAGTGAAGCCACAGATGTATAGGTTTTAATCTTTATAGCTATGCCTACTGCCTCGGA	ctrl
MCM2_4171_3448	MCM2	4171	1.749241	TTATTAAAAATTAAAACTACAG	TGCTGTTGACAGTGAGCGATGTAGTTTTAATTTTTAATAATAGTGAAGCCACAGATGTATTATTAAAAATTAAAACTACAGTGCCTACTGCCTCGGA	target
MCM2_4171_3449	MCM2	4171	1.74449	TTTATTAAAAATTAAAACTACA	TGCTGTTGACAGTGAGCGCGTAGTTTTAATTTTTAATAAATAGTGAAGCCACAGATGTATTTATTAAAAATTAAAACTACATGCCTACTGCCTCGGA	target
MCM2_4171_1857	MCM2	4171	1.338396	TCAAATTCATCAATGAGACACA	TGCTGTTGACAGTGAGCGCGTGTCTCATTGATGAATTTGATAGTGAAGCCACAGATGTATCAAATTCATCAATGAGACACATGCCTACTGCCTCGGA	target
MCM2_4171_3233	MCM2	4171	1.30155	ATTACAAACATCTTCAACCAGC	TGCTGTTGACAGTGAGCGACTGGTTGAAGATGTTTGTAATTAGTGAAGCCACAGATGTAATTACAAACATCTTCAACCAGCTGCCTACTGCCTCGGA	target
MLH1_4292_1911	MLH1	4292	1.990089	TTATTTATAATCAATCCACTGT	TGCTGTTGACAGTGAGCGCCAGTGGATTGATTATAAATAATAGTGAAGCCACAGATGTATTATTTATAATCAATCCACTGTTGCCTACTGCCTCGGA	target
MLH1_4292_1910	MLH1	4292	1.875444	TATTTATAATCAATCCACTGTG	TGCTGTTGACAGTGAGCGAACAGTGGATTGATTATAAATATAGTGAAGCCACAGATGTATATTTATAATCAATCCACTGTGTGCCTACTGCCTCGGA	target
MLH1_4292_1908	MLH1	4292	1.787047	TTTATAATCAATCCACTGTGTA	TGCTGTTGACAGTGAGCGCACACAGTGGATTGATTATAAATAGTGAAGCCACAGATGTATTTATAATCAATCCACTGTGTATGCCTACTGCCTCGGA	target
MLH1_4292_1806	MLH1	4292	1.771436	TGATACAACACTTTGTATCGGA	TGCTGTTGACAGTGAGCGCCCGATACAAAGTGTTGTATCATAGTGAAGCCACAGATGTATGATACAACACTTTGTATCGGATGCCTACTGCCTCGGA	target
MRE11A_4361_1721	MRE11A	4361	1.91658	TTCATCATCTTCTTCATTAGTA	TGCTGTTGACAGTGAGCGCACTAATGAAGAAGATGATGAATAGTGAAGCCACAGATGTATTCATCATCTTCTTCATTAGTATGCCTACTGCCTCGGA	target
MRE11A_4361_1468	MRE11A	4361	1.747983	TTTACAAGATCTTCTACCCTTA	TGCTGTTGACAGTGAGCGCAAGGGTAGAAGATCTTGTAAATAGTGAAGCCACAGATGTATTTACAAGATCTTCTACCCTTATGCCTACTGCCTCGGA	target
MRE11A_4361_361	MRE11A	4361	1.735534	TTTTCATGAAAAAGATCACCAC	TGCTGTTGACAGTGAGCGATGGTGATCTTTTTCATGAAAATAGTGAAGCCACAGATGTATTTTCATGAAAAAGATCACCACTGCCTACTGCCTCGGA	target
MRE11A_4361_2415	MRE11A	4361	1.73397	TGATATTGAAACAAAGCTCTTA	TGCTGTTGACAGTGAGCGCAAGAGCTTTGTTTCAATATCATAGTGAAGCCACAGATGTATGATATTGAAACAAAGCTCTTATGCCTACTGCCTCGGA	target
MSH2_4436_1822	MSH2	4436	1.814082	TTAATATAATTCTTCCTTGTCC	TGCTGTTGACAGTGAGCGAGACAAGGAAGAATTATATTAATAGTGAAGCCACAGATGTATTAATATAATTCTTCCTTGTCCTGCCTACTGCCTCGGA	target
MSH2_4436_1872	MSH2	4436	1.74903	AATAAATGCAATTTCATCTTGA	TGCTGTTGACAGTGAGCGCCAAGATGAAATTGCATTTATTTAGTGAAGCCACAGATGTAAATAAATGCAATTTCATCTTGATGCCTACTGCCTCGGA	target
MSH2_4436_233	MSH2	4436	1.711966	TTCTTATAAACTTCAACTCTAT	TGCTGTTGACAGTGAGCGCTAGAGTTGAAGTTTATAAGAATAGTGAAGCCACAGATGTATTCTTATAAACTTCAACTCTATTGCCTACTGCCTCGGA	target
MSH2_4436_1620	MSH2	4436	1.6578	TTTATTTTTGGTATACTCTTCA	TGCTGTTGACAGTGAGCGCGAAGAGTATACCAAAAATAAATAGTGAAGCCACAGATGTATTTATTTTTGGTATACTCTTCATGCCTACTGCCTCGGA	target
MSH4_4438_2025	MSH4	4438	1.989559	TAAAGTATCAGTAAATTCTGGT	TGCTGTTGACAGTGAGCGCCCAGAATTTACTGATACTTTATAGTGAAGCCACAGATGTATAAAGTATCAGTAAATTCTGGTTGCCTACTGCCTCGGA	ctrl
MSH4_4438_3189	MSH4	4438	1.916844	TAAGTATAAATGAACTTAGGTC	TGCTGTTGACAGTGAGCGAACCTAAGTTCATTTATACTTATAGTGAAGCCACAGATGTATAAGTATAAATGAACTTAGGTCTGCCTACTGCCTCGGA	ctrl
MSH4_4438_3185	MSH4	4438	1.893426	TATAAATGAACTTAGGTCTTAA	TGCTGTTGACAGTGAGCGCTAAGACCTAAGTTCATTTATATAGTGAAGCCACAGATGTATATAAATGAACTTAGGTCTTAATGCCTACTGCCTCGGA	ctrl
MSH4_4438_2283	MSH4	4438	1.879128	TTCGATATCATCATCAGTACTA	TGCTGTTGACAGTGAGCGCAGTACTGATGATGATATCGAATAGTGAAGCCACAGATGTATTCGATATCATCATCAGTACTATGCCTACTGCCTCGGA	ctrl
NBN_4683_1861	NBN	4683	1.943211	TTTTCTAACATTGACATCTTCC	TGCTGTTGACAGTGAGCGAGAAGATGTCAATGTTAGAAAATAGTGAAGCCACAGATGTATTTTCTAACATTGACATCTTCCTGCCTACTGCCTCGGA	target
NBN_4683_1679	NBN	4683	1.841888	TAGATTTTAAATCTGTATCTGT	TGCTGTTGACAGTGAGCGCCAGATACAGATTTAAAATCTATAGTGAAGCCACAGATGTATAGATTTTAAATCTGTATCTGTTGCCTACTGCCTCGGA	target
NBN_4683_198	NBN	4683	1.727422	TTTTCAATCAGAATGGCACAGT	TGCTGTTGACAGTGAGCGCCTGTGCCATTCTGATTGAAAATAGTGAAGCCACAGATGTATTTTCAATCAGAATGGCACAGTTGCCTACTGCCTCGGA	target
NBN_4683_1680	NBN	4683	1.687516	ATAGATTTTAAATCTGTATCTG	TGCTGTTGACAGTGAGCGAAGATACAGATTTAAAATCTATTAGTGAAGCCACAGATGTAATAGATTTTAAATCTGTATCTGTGCCTACTGCCTCGGA	target
ATM_472_8423	ATM	472	2.263782	TTAAATGACTGTATAGTCACCA	TGCTGTTGACAGTGAGCGCGGTGACTATACAGTCATTTAATAGTGAAGCCACAGATGTATTAAATGACTGTATAGTCACCATGCCTACTGCCTCGGA	target
ATM_472_12581	ATM	472	2.227923	TTATAATTTACTATCTTCTTGC	TGCTGTTGACAGTGAGCGACAAGAAGATAGTAAATTATAATAGTGAAGCCACAGATGTATTATAATTTACTATCTTCTTGCTGCCTACTGCCTCGGA	target
ATM_472_10497	ATM	472	2.205232	TTTAATAGAACTATTACAGTGT	TGCTGTTGACAGTGAGCGCCACTGTAATAGTTCTATTAAATAGTGAAGCCACAGATGTATTTAATAGAACTATTACAGTGTTGCCTACTGCCTCGGA	target
ATM_472_3327	ATM	472	2.164454	TTTACAAACATCTTGGTCACGA	TGCTGTTGACAGTGAGCGCCGTGACCAAGATGTTTGTAAATAGTGAAGCCACAGATGTATTTACAAACATCTTGGTCACGATGCCTACTGCCTCGGA	target
BCL11A_53335_545	BCL11A	53335	1.629571	TAAACAATCGTCATCCTCTGGC	TGCTGTTGACAGTGAGCGACCAGAGGATGACGATTGTTTATAGTGAAGCCACAGATGTATAAACAATCGTCATCCTCTGGCTGCCTACTGCCTCGGA	ctrl
BCL11A_53335_296	BCL11A	53335	1.448577	TTCATCATCTGTAAGAATGGCT	TGCTGTTGACAGTGAGCGCGCCATTCTTACAGATGATGAATAGTGAAGCCACAGATGTATTCATCATCTGTAAGAATGGCTTGCCTACTGCCTCGGA	ctrl
BCL11A_53335_63	BCL11A	53335	1.413706	TTAGAAATAATACAAAGATGGC	TGCTGTTGACAGTGAGCGACCATCTTTGTATTATTTCTAATAGTGAAGCCACAGATGTATTAGAAATAATACAAAGATGGCTGCCTACTGCCTCGGA	ctrl
BCL11A_53335_803	BCL11A	53335	1.394169	TAAGTAGATTCTTAATCCATGA	TGCTGTTGACAGTGAGCGCCATGGATTAAGAATCTACTTATAGTGAAGCCACAGATGTATAAGTAGATTCTTAATCCATGATGCCTACTGCCTCGGA	ctrl
PMS2_5395_2708	PMS2	5395	1.922676	TTTCAAAACATAAAAATCTGCG	TGCTGTTGACAGTGAGCGAGCAGATTTTTATGTTTTGAAATAGTGAAGCCACAGATGTATTTCAAAACATAAAAATCTGCGTGCCTACTGCCTCGGA	target
PMS2_5395_1906	PMS2	5395	1.919242	TTCTTATTAATTTTCACAGCTA	TGCTGTTGACAGTGAGCGCAGCTGTGAAAATTAATAAGAATAGTGAAGCCACAGATGTATTCTTATTAATTTTCACAGCTATGCCTACTGCCTCGGA	target
PMS2_5395_1847	PMS2	5395	1.774557	TAACTTTTGACAAATGTCAGAA	TGCTGTTGACAGTGAGCGCTCTGACATTTGTCAAAAGTTATAGTGAAGCCACAGATGTATAACTTTTGACAAATGTCAGAATGCCTACTGCCTCGGA	target
PMS2_5395_943	PMS2	5395	1.634754	TTGATAAAGAAAAACTGTCTGT	TGCTGTTGACAGTGAGCGCCAGACAGTTTTTCTTTATCAATAGTGAAGCCACAGATGTATTGATAAAGAAAAACTGTCTGTTGCCTACTGCCTCGGA	target
ATR_545_857	ATR	545	2.069088	TTAAAAAGCTAATTGCTAGGGA	TGCTGTTGACAGTGAGCGCCCCTAGCAATTAGCTTTTTAATAGTGAAGCCACAGATGTATTAAAAAGCTAATTGCTAGGGATGCCTACTGCCTCGGA	target
ATR_545_4217	ATR	545	1.955256	TTGAGAAATCTAATCGACCTGG	TGCTGTTGACAGTGAGCGACAGGTCGATTAGATTTCTCAATAGTGAAGCCACAGATGTATTGAGAAATCTAATCGACCTGGTGCCTACTGCCTCGGA	target
ATR_545_3192	ATR	545	1.947654	TTTATTAAAATCTCTCTACGAT	TGCTGTTGACAGTGAGCGCTCGTAGAGAGATTTTAATAAATAGTGAAGCCACAGATGTATTTATTAAAATCTCTCTACGATTGCCTACTGCCTCGGA	target
ATR_545_1198	ATR	545	1.883024	TTGTAAAGCAGATTCATACCCA	TGCTGTTGACAGTGAGCGCGGGTATGAATCTGCTTTACAATAGTGAAGCCACAGATGTATTGTAAAGCAGATTCATACCCATGCCTACTGCCTCGGA	target
MCM10_55388_277	MCM10	55388	2.023985	TTCTGTATAAGATTCACCGTCG	TGCTGTTGACAGTGAGCGAGACGGTGAATCTTATACAGAATAGTGAAGCCACAGATGTATTCTGTATAAGATTCACCGTCGTGCCTACTGCCTCGGA	target
MCM10_55388_2160	MCM10	55388	1.76884	TTTTGTTTCTTCTTAATGCTGT	TGCTGTTGACAGTGAGCGCCAGCATTAAGAAGAAACAAAATAGTGAAGCCACAGATGTATTTTGTTTCTTCTTAATGCTGTTGCCTACTGCCTCGGA	target
MCM10_55388_3244	MCM10	55388	1.767212	TTATTTGTAGAAATCCAGTGCT	TGCTGTTGACAGTGAGCGCGCACTGGATTTCTACAAATAATAGTGAAGCCACAGATGTATTATTTGTAGAAATCCAGTGCTTGCCTACTGCCTCGGA	target
MCM10_55388_3246	MCM10	55388	1.714063	TATTATTTGTAGAAATCCAGTG	TGCTGTTGACAGTGAGCGAACTGGATTTCTACAAATAATATAGTGAAGCCACAGATGTATATTATTTGTAGAAATCCAGTGTGCCTACTGCCTCGGA	target
PRKDC_5591_3476	PRKDC	5591	2.186844	TTTATTTAAAGAAACATGCTTC	TGCTGTTGACAGTGAGCGAAAGCATGTTTCTTTAAATAAATAGTGAAGCCACAGATGTATTTATTTAAAGAAACATGCTTCTGCCTACTGCCTCGGA	target
PRKDC_5591_610	PRKDC	5591	2.109494	TTATTTATCATCTCACTAGGAT	TGCTGTTGACAGTGAGCGCTCCTAGTGAGATGATAAATAATAGTGAAGCCACAGATGTATTATTTATCATCTCACTAGGATTGCCTACTGCCTCGGA	target
PRKDC_5591_6749	PRKDC	5591	1.939416	TATAATTTCAAGGTTGTGTCTA	TGCTGTTGACAGTGAGCGCAGACACAACCTTGAAATTATATAGTGAAGCCACAGATGTATATAATTTCAAGGTTGTGTCTATGCCTACTGCCTCGGA	target
PRKDC_5591_10753	PRKDC	5591	1.911737	TTAATAAAATCTTGAATCACTC	TGCTGTTGACAGTGAGCGAAGTGATTCAAGATTTTATTAATAGTGAAGCCACAGATGTATTAATAAAATCTTGAATCACTCTGCCTACTGCCTCGGA	target
EP400_57634_9651	EP400	57634	2.034895	TTTAATAAAATGATTACACTAT	TGCTGTTGACAGTGAGCGCTAGTGTAATCATTTTATTAAATAGTGAAGCCACAGATGTATTTAATAAAATGATTACACTATTGCCTACTGCCTCGGA	target
EP400_57634_9630	EP400	57634	1.758498	TTTTGTTTCAATTATATCTTTC	TGCTGTTGACAGTGAGCGAAAAGATATAATTGAAACAAAATAGTGAAGCCACAGATGTATTTTGTTTCAATTATATCTTTCTGCCTACTGCCTCGGA	target
EP400_57634_5287	EP400	57634	1.719701	TAAATAAATCTGATCCAGGCGC	TGCTGTTGACAGTGAGCGACGCCTGGATCAGATTTATTTATAGTGAAGCCACAGATGTATAAATAAATCTGATCCAGGCGCTGCCTACTGCCTCGGA	target
EP400_57634_9652	EP400	57634	1.712251	TTTTAATAAAATGATTACACTA	TGCTGTTGACAGTGAGCGCAGTGTAATCATTTTATTAAAATAGTGAAGCCACAGATGTATTTTAATAAAATGATTACACTATGCCTACTGCCTCGGA	target
FANCM_57697_853	FANCM	57697	1.882001	TTAGTAATAACTTGTTGCACAG	TGCTGTTGACAGTGAGCGATGTGCAACAAGTTATTACTAATAGTGAAGCCACAGATGTATTAGTAATAACTTGTTGCACAGTGCCTACTGCCTCGGA	target
FANCM_57697_1433	FANCM	57697	1.713282	TTCTAATTTCTTTAACTTTGGA	TGCTGTTGACAGTGAGCGCCCAAAGTTAAAGAAATTAGAATAGTGAAGCCACAGATGTATTCTAATTTCTTTAACTTTGGATGCCTACTGCCTCGGA	target
FANCM_57697_716	FANCM	57697	1.657715	TTCATCAATAACTAAACACTTT	TGCTGTTGACAGTGAGCGCAAGTGTTTAGTTATTGATGAATAGTGAAGCCACAGATGTATTCATCAATAACTAAACACTTTTGCCTACTGCCTCGGA	target
FANCM_57697_715	FANCM	57697	1.636184	TCATCAATAACTAAACACTTTA	TGCTGTTGACAGTGAGCGCAAAGTGTTTAGTTATTGATGATAGTGAAGCCACAGATGTATCATCAATAACTAAACACTTTATGCCTACTGCCTCGGA	target
BARD1_580_1670	BARD1	580	1.987422	TTGTAAATCAAGTAATCACCAA	TGCTGTTGACAGTGAGCGCTGGTGATTACTTGATTTACAATAGTGAAGCCACAGATGTATTGTAAATCAAGTAATCACCAATGCCTACTGCCTCGGA	target
BARD1_580_1925	BARD1	580	1.982367	TAAGTATATTCAATGTCTAGGA	TGCTGTTGACAGTGAGCGCCCTAGACATTGAATATACTTATAGTGAAGCCACAGATGTATAAGTATATTCAATGTCTAGGATGCCTACTGCCTCGGA	target
BARD1_580_1525	BARD1	580	1.893471	TTAATTTAAAGTAATGACGTTG	TGCTGTTGACAGTGAGCGAAACGTCATTACTTTAAATTAATAGTGAAGCCACAGATGTATTAATTTAAAGTAATGACGTTGTGCCTACTGCCTCGGA	target
BARD1_580_1220	BARD1	580	1.887888	TTAAGAAAAGAAATGAACACAA	TGCTGTTGACAGTGAGCGCTGTGTTCATTTCTTTTCTTAATAGTGAAGCCACAGATGTATTAAGAAAAGAAATGAACACAATGCCTACTGCCTCGGA	target
RBBP8_5932_745	RBBP8	5932	2.002767	TAGAATTTCATTTTCATTAGGA	TGCTGTTGACAGTGAGCGCCCTAATGAAAATGAAATTCTATAGTGAAGCCACAGATGTATAGAATTTCATTTTCATTAGGATGCCTACTGCCTCGGA	target
RBBP8_5932_1306	RBBP8	5932	1.819587	TTTATTTATAAGTATCTGTTTA	TGCTGTTGACAGTGAGCGCAAACAGATACTTATAAATAAATAGTGAAGCCACAGATGTATTTATTTATAAGTATCTGTTTATGCCTACTGCCTCGGA	target
RBBP8_5932_425	RBBP8	5932	1.788475	TAAGTTTAAGATTCTGCTGCCG	TGCTGTTGACAGTGAGCGAGGCAGCAGAATCTTAAACTTATAGTGAAGCCACAGATGTATAAGTTTAAGATTCTGCTGCCGTGCCTACTGCCTCGGA	target
RBBP8_5932_831	RBBP8	5932	1.778714	TTAAAAGATGACTTATCAGGGG	TGCTGTTGACAGTGAGCGACCCTGATAAGTCATCTTTTAATAGTGAAGCCACAGATGTATTAAAAGATGACTTATCAGGGGTGCCTACTGCCTCGGA	target
RFC2_5982_1143	RFC2	5982	1.897057	TATATTTTTAGTAAAGACAGGG	TGCTGTTGACAGTGAGCGACCTGTCTTTACTAAAAATATATAGTGAAGCCACAGATGTATATATTTTTAGTAAAGACAGGGTGCCTACTGCCTCGGA	target
RFC2_5982_1144	RFC2	5982	1.576573	TTATATTTTTAGTAAAGACAGG	TGCTGTTGACAGTGAGCGACTGTCTTTACTAAAAATATAATAGTGAAGCCACAGATGTATTATATTTTTAGTAAAGACAGGTGCCTACTGCCTCGGA	target
RFC2_5982_745	RFC2	5982	1.421794	TTTGGAAAGTTTTACACACTCG	TGCTGTTGACAGTGAGCGAGAGTGTGTAAAACTTTCCAAATAGTGAAGCCACAGATGTATTTGGAAAGTTTTACACACTCGTGCCTACTGCCTCGGA	target
RFC2_5982_446	RFC2	5982	1.35211	TTCTCGATAACATTCATCAGCC	TGCTGTTGACAGTGAGCGAGCTGATGAATGTTATCGAGAATAGTGAAGCCACAGATGTATTCTCGATAACATTCATCAGCCTGCCTACTGCCTCGGA	target
DCLRE1C_64421_2864	DCLRE1C	64421	2.139508	TTAATGTAATCATTGATACGTA	TGCTGTTGACAGTGAGCGCACGTATCAATGATTACATTAATAGTGAAGCCACAGATGTATTAATGTAATCATTGATACGTATGCCTACTGCCTCGGA	target
DCLRE1C_64421_3498	DCLRE1C	64421	1.950916	TTTATATTCTAATTGTCCGCTT	TGCTGTTGACAGTGAGCGCAGCGGACAATTAGAATATAAATAGTGAAGCCACAGATGTATTTATATTCTAATTGTCCGCTTTGCCTACTGCCTCGGA	target
DCLRE1C_64421_0	DCLRE1C	64421	1.91421	TTAGAAATCATTCTTCGTTCCG	TGCTGTTGACAGTGAGCGAGGAACGAAGAATGATTTCTAATAGTGAAGCCACAGATGTATTAGAAATCATTCTTCGTTCCGTGCCTACTGCCTCGGA	target
DCLRE1C_64421_1668	DCLRE1C	64421	1.8967	TTTAAAGAATACTTCCCACTGG	TGCTGTTGACAGTGAGCGACAGTGGGAAGTATTCTTTAAATAGTGAAGCCACAGATGTATTTAAAGAATACTTCCCACTGGTGCCTACTGCCTCGGA	target
BCL11B_64919_3394	BCL11B	64919	1.900911	TTAAATTTCAAAAAAGCAGCAC	TGCTGTTGACAGTGAGCGATGCTGCTTTTTTGAAATTTAATAGTGAAGCCACAGATGTATTAAATTTCAAAAAAGCAGCACTGCCTACTGCCTCGGA	ctrl
BCL11B_64919_3446	BCL11B	64919	1.78572	TTAAAAGTCATTTGAGTGTTGG	TGCTGTTGACAGTGAGCGACAACACTCAAATGACTTTTAATAGTGAAGCCACAGATGTATTAAAAGTCATTTGAGTGTTGGTGCCTACTGCCTCGGA	ctrl
BCL11B_64919_5366	BCL11B	64919	1.779787	TTGAAATAAAAATTCAACACCC	TGCTGTTGACAGTGAGCGAGGTGTTGAATTTTTATTTCAATAGTGAAGCCACAGATGTATTGAAATAAAAATTCAACACCCTGCCTACTGCCTCGGA	ctrl
BCL11B_64919_3355	BCL11B	64919	1.778159	TATAATTTAAAAGATATGCTTC	TGCTGTTGACAGTGAGCGAAAGCATATCTTTTAAATTATATAGTGAAGCCACAGATGTATATAATTTAAAAGATATGCTTCTGCCTACTGCCTCGGA	ctrl
HLTF_6596_3913	HLTF	6596	2.171239	TATTATTCCACTATCATCCCTG	TGCTGTTGACAGTGAGCGAAGGGATGATAGTGGAATAATATAGTGAAGCCACAGATGTATATTATTCCACTATCATCCCTGTGCCTACTGCCTCGGA	target
HLTF_6596_3520	HLTF	6596	2.102214	TTTGTTTTAAATATGCTCAGGA	TGCTGTTGACAGTGAGCGCCCTGAGCATATTTAAAACAAATAGTGAAGCCACAGATGTATTTGTTTTAAATATGCTCAGGATGCCTACTGCCTCGGA	target
HLTF_6596_2367	HLTF	6596	1.861381	TTTGTAAGAAGGTAAGTATGGC	TGCTGTTGACAGTGAGCGACCATACTTACCTTCTTACAAATAGTGAAGCCACAGATGTATTTGTAAGAAGGTAAGTATGGCTGCCTACTGCCTCGGA	target
HLTF_6596_1722	HLTF	6596	1.859193	TAAACATAAAAATTCAAGTGTA	TGCTGTTGACAGTGAGCGCACACTTGAATTTTTATGTTTATAGTGAAGCCACAGATGTATAAACATAAAAATTCAAGTGTATGCCTACTGCCTCGGA	target
BRCA1_672_654	BRCA1	672	1.895755	TTCAGTATTTGTTACATCCGTC	TGCTGTTGACAGTGAGCGAACGGATGTAACAAATACTGAATAGTGAAGCCACAGATGTATTCAGTATTTGTTACATCCGTCTGCCTACTGCCTCGGA	target
BRCA1_672_1701	BRCA1	672	1.803292	TTTCATAACAACATGAGTAGTC	TGCTGTTGACAGTGAGCGAACTACTCATGTTGTTATGAAATAGTGAAGCCACAGATGTATTTCATAACAACATGAGTAGTCTGCCTACTGCCTCGGA	target
BRCA1_672_2711	BRCA1	672	1.764366	TTTCATTTCTAATACCTGCCTC	TGCTGTTGACAGTGAGCGAAGGCAGGTATTAGAAATGAAATAGTGAAGCCACAGATGTATTTCATTTCTAATACCTGCCTCTGCCTACTGCCTCGGA	target
BRCA1_672_1193	BRCA1	672	1.702741	TTTCTATTCTGAAGACTCCCAG	TGCTGTTGACAGTGAGCGATGGGAGTCTTCAGAATAGAAATAGTGAAGCCACAGATGTATTTCTATTCTGAAGACTCCCAGTGCCTACTGCCTCGGA	target
BRCA2_675_11235	BRCA2	675	2.215782	TTAATTTCAGAGATCACACTGG	TGCTGTTGACAGTGAGCGACAGTGTGATCTCTGAAATTAATAGTGAAGCCACAGATGTATTAATTTCAGAGATCACACTGGTGCCTACTGCCTCGGA	target
BRCA2_675_3559	BRCA2	675	2.143508	TAATATAGTAGAAAGTTCTGTA	TGCTGTTGACAGTGAGCGCACAGAACTTTCTACTATATTATAGTGAAGCCACAGATGTATAATATAGTAGAAAGTTCTGTATGCCTACTGCCTCGGA	target
BRCA2_675_9505	BRCA2	675	2.133855	TAAATTGTAACATTCGTCTGAC	TGCTGTTGACAGTGAGCGATCAGACGAATGTTACAATTTATAGTGAAGCCACAGATGTATAAATTGTAACATTCGTCTGACTGCCTACTGCCTCGGA	target
BRCA2_675_5065	BRCA2	675	2.093536	TAAATTATCACTTAAGAGCTTA	TGCTGTTGACAGTGAGCGCAAGCTCTTAAGTGATAATTTATAGTGAAGCCACAGATGTATAAATTATCACTTAAGAGCTTATGCCTACTGCCTCGGA	target
SYCP1_6847_3287	SYCP1	6847	2.199717	TATATAATCATCTAATTATCTG	TGCTGTTGACAGTGAGCGAAGATAATTAGATGATTATATATAGTGAAGCCACAGATGTATATATAATCATCTAATTATCTGTGCCTACTGCCTCGGA	ctrl
SYCP1_6847_1202	SYCP1	6847	2.040948	TTTAATATCTTCTAGTTCTTTA	TGCTGTTGACAGTGAGCGCAAAGAACTAGAAGATATTAAATAGTGAAGCCACAGATGTATTTAATATCTTCTAGTTCTTTATGCCTACTGCCTCGGA	ctrl
SYCP1_6847_1997	SYCP1	6847	1.98553	TTTACATTTAACTTCATCTCTT	TGCTGTTGACAGTGAGCGCAGAGATGAAGTTAAATGTAAATAGTGAAGCCACAGATGTATTTACATTTAACTTCATCTCTTTGCCTACTGCCTCGGA	ctrl
SYCP1_6847_2396	SYCP1	6847	1.900019	TTCAATGATCTTATCATATTGG	TGCTGTTGACAGTGAGCGACAATATGATAAGATCATTGAATAGTGAAGCCACAGATGTATTCAATGATCTTATCATATTGGTGCCTACTGCCTCGGA	ctrl
TP53BP1_7158_736	TP53BP1	7158	2.06257	TTTTACAACATGTACATCCTTA	TGCTGTTGACAGTGAGCGCAAGGATGTACATGTTGTAAAATAGTGAAGCCACAGATGTATTTTACAACATGTACATCCTTATGCCTACTGCCTCGGA	target
TP53BP1_7158_5899	TP53BP1	7158	1.935116	TTAGTGAGAAACATAATCGTGT	TGCTGTTGACAGTGAGCGCCACGATTATGTTTCTCACTAATAGTGAAGCCACAGATGTATTAGTGAGAAACATAATCGTGTTGCCTACTGCCTCGGA	target
TP53BP1_7158_2948	TP53BP1	7158	1.899374	TTAGACATAATTTATCATCCAC	TGCTGTTGACAGTGAGCGATGGATGATAAATTATGTCTAATAGTGAAGCCACAGATGTATTAGACATAATTTATCATCCACTGCCTACTGCCTCGGA	target
TP53BP1_7158_1786	TP53BP1	7158	1.890375	TAAAATACTAATGTCATCCCTG	TGCTGTTGACAGTGAGCGAAGGGATGACATTAGTATTTTATAGTGAAGCCACAGATGTATAAAATACTAATGTCATCCCTGTGCCTACTGCCTCGGA	target
WRN_7486_5436	WRN	7486	2.042418	TTTTATATCACATAATTACCAT	TGCTGTTGACAGTGAGCGCTGGTAATTATGTGATATAAAATAGTGAAGCCACAGATGTATTTTATATCACATAATTACCATTGCCTACTGCCTCGGA	target
WRN_7486_1864	WRN	7486	1.970557	TTTATTTCCAAGTACATCTTCT	TGCTGTTGACAGTGAGCGCGAAGATGTACTTGGAAATAAATAGTGAAGCCACAGATGTATTTATTTCCAAGTACATCTTCTTGCCTACTGCCTCGGA	target
WRN_7486_936	WRN	7486	1.944064	TAACTATACACAATGGATCCAG	TGCTGTTGACAGTGAGCGATGGATCCATTGTGTATAGTTATAGTGAAGCCACAGATGTATAACTATACACAATGGATCCAGTGCCTACTGCCTCGGA	target
WRN_7486_1717	WRN	7486	1.800472	TAAGTTTAAATTATTGCTGGGC	TGCTGTTGACAGTGAGCGACCCAGCAATAATTTAAACTTATAGTGAAGCCACAGATGTATAAGTTTAAATTATTGCTGGGCTGCCTACTGCCTCGGA	target
XPC_7508_678	XPC	7508	1.697873	TTATTGAAACGTTTCATCGCCC	TGCTGTTGACAGTGAGCGAGGCGATGAAACGTTTCAATAATAGTGAAGCCACAGATGTATTATTGAAACGTTTCATCGCCCTGCCTACTGCCTCGGA	target
XPC_7508_3666	XPC	7508	1.675922	TTATAAAAGTCATTTCTCCTTA	TGCTGTTGACAGTGAGCGCAAGGAGAAATGACTTTTATAATAGTGAAGCCACAGATGTATTATAAAAGTCATTTCTCCTTATGCCTACTGCCTCGGA	target
XPC_7508_679	XPC	7508	1.658091	TTTATTGAAACGTTTCATCGCC	TGCTGTTGACAGTGAGCGAGCGATGAAACGTTTCAATAAATAGTGAAGCCACAGATGTATTTATTGAAACGTTTCATCGCCTGCCTACTGCCTCGGA	target
XPC_7508_587	XPC	7508	1.615151	TTTCAATCTCTATCTCCACTGG	TGCTGTTGACAGTGAGCGACAGTGGAGATAGAGATTGAAATAGTGAAGCCACAGATGTATTTCAATCTCTATCTCCACTGGTGCCTACTGCCTCGGA	target
XRCC1_7515_2065	XRCC1	7515	1.960697	TTTATTAAATGCATCGTGTGTG	TGCTGTTGACAGTGAGCGAACACACGATGCATTTAATAAATAGTGAAGCCACAGATGTATTTATTAAATGCATCGTGTGTGTGCCTACTGCCTCGGA	target
XRCC1_7515_850	XRCC1	7515	1.558733	TTCAAATCCAACTTCCTCTTCC	TGCTGTTGACAGTGAGCGAGAAGAGGAAGTTGGATTTGAATAGTGAAGCCACAGATGTATTCAAATCCAACTTCCTCTTCCTGCCTACTGCCTCGGA	target
XRCC1_7515_2064	XRCC1	7515	1.204295	TTATTAAATGCATCGTGTGTGT	TGCTGTTGACAGTGAGCGCCACACACGATGCATTTAATAATAGTGAAGCCACAGATGTATTATTAAATGCATCGTGTGTGTTGCCTACTGCCTCGGA	target
XRCC1_7515_2061	XRCC1	7515	1.14791	TTAAATGCATCGTGTGTGTGTG	TGCTGTTGACAGTGAGCGAACACACACACGATGCATTTAATAGTGAAGCCACAGATGTATTAAATGCATCGTGTGTGTGTGTGCCTACTGCCTCGGA	target
XRCC5_7520_1932	XRCC5	7520	1.854264	TTCTGTTTCACTAGAACACGGA	TGCTGTTGACAGTGAGCGCCCGTGTTCTAGTGAAACAGAATAGTGAAGCCACAGATGTATTCTGTTTCACTAGAACACGGATGCCTACTGCCTCGGA	target
XRCC5_7520_1120	XRCC5	7520	1.813513	TTTATATTTCATTTGTTCCTCA	TGCTGTTGACAGTGAGCGCGAGGAACAAATGAAATATAAATAGTGAAGCCACAGATGTATTTATATTTCATTTGTTCCTCATGCCTACTGCCTCGGA	target
XRCC5_7520_1998	XRCC5	7520	1.771993	TTAGTATCCAAAAACTGTTCGA	TGCTGTTGACAGTGAGCGCCGAACAGTTTTTGGATACTAATAGTGAAGCCACAGATGTATTAGTATCCAAAAACTGTTCGATGCCTACTGCCTCGGA	target
XRCC5_7520_1119	XRCC5	7520	1.718956	TTATATTTCATTTGTTCCTCAT	TGCTGTTGACAGTGAGCGCTGAGGAACAAATGAAATATAATAGTGAAGCCACAGATGTATTATATTTCATTTGTTCCTCATTGCCTACTGCCTCGGA	target
NHEJ1_79840_603	NHEJ1	79840	2.000581	TTCATATGAAGTAACGTTGCTA	TGCTGTTGACAGTGAGCGCAGCAACGTTACTTCATATGAATAGTGAAGCCACAGATGTATTCATATGAAGTAACGTTGCTATGCCTACTGCCTCGGA	target
NHEJ1_79840_1119	NHEJ1	79840	1.599138	TATTTTAGAAATATTGCTGCCA	TGCTGTTGACAGTGAGCGCGGCAGCAATATTTCTAAAATATAGTGAAGCCACAGATGTATATTTTAGAAATATTGCTGCCATGCCTACTGCCTCGGA	target
NHEJ1_79840_604	NHEJ1	79840	1.519445	TTTCATATGAAGTAACGTTGCT	TGCTGTTGACAGTGAGCGCGCAACGTTACTTCATATGAAATAGTGAAGCCACAGATGTATTTCATATGAAGTAACGTTGCTTGCCTACTGCCTCGGA	target
NHEJ1_79840_1115	NHEJ1	79840	1.497818	TTAGAAATATTGCTGCCATGTA	TGCTGTTGACAGTGAGCGCACATGGCAGCAATATTTCTAATAGTGAAGCCACAGATGTATTAGAAATATTGCTGCCATGTATGCCTACTGCCTCGGA	target
KDM2B_84678_4055	KDM2B	84678	1.611099	TTTGTACAAAAATAGTTCTGCA	TGCTGTTGACAGTGAGCGCGCAGAACTATTTTTGTACAAATAGTGAAGCCACAGATGTATTTGTACAAAAATAGTTCTGCATGCCTACTGCCTCGGA	target
KDM2B_84678_4028	KDM2B	84678	1.516536	TAAGATGTAACAAAACCAACCA	TGCTGTTGACAGTGAGCGCGGTTGGTTTTGTTACATCTTATAGTGAAGCCACAGATGTATAAGATGTAACAAAACCAACCATGCCTACTGCCTCGGA	target
KDM2B_84678_3872	KDM2B	84678	1.4907	TTCAGTATGAGAATTTCTCCGA	TGCTGTTGACAGTGAGCGCCGGAGAAATTCTCATACTGAATAGTGAAGCCACAGATGTATTCAGTATGAGAATTTCTCCGATGCCTACTGCCTCGGA	target
KDM2B_84678_4056	KDM2B	84678	1.455009	ATTTGTACAAAAATAGTTCTGC	TGCTGTTGACAGTGAGCGACAGAACTATTTTTGTACAAATTAGTGAAGCCACAGATGTAATTTGTACAAAAATAGTTCTGCTGCCTACTGCCTCGGA	target
PARG_8505_2083	PARG	8505	1.8454	TAAAGAAACTATTTTAACCTAG	TGCTGTTGACAGTGAGCGATAGGTTAAAATAGTTTCTTTATAGTGAAGCCACAGATGTATAAAGAAACTATTTTAACCTAGTGCCTACTGCCTCGGA	target
PARG_8505_2313	PARG	8505	1.748783	TTTAAAAAGAAAAAAGTACCAA	TGCTGTTGACAGTGAGCGCTGGTACTTTTTTCTTTTTAAATAGTGAAGCCACAGATGTATTTAAAAAGAAAAAAGTACCAATGCCTACTGCCTCGGA	target
PARG_8505_931	PARG	8505	1.735058	TTAGACATTCATTGTGATCCAG	TGCTGTTGACAGTGAGCGATGGATCACAATGAATGTCTAATAGTGAAGCCACAGATGTATTAGACATTCATTGTGATCCAGTGCCTACTGCCTCGGA	target
PARG_8505_2140	PARG	8505	1.734522	TTACAGATAAAAATGATACCTC	TGCTGTTGACAGTGAGCGAAGGTATCATTTTTATCTGTAATAGTGAAGCCACAGATGTATTACAGATAAAAATGATACCTCTGCCTACTGCCTCGGA	target
CCNA1_8900_1389	CCNA1	8900	1.855396	TACATTTTTAAAATGTCATCTA	TGCTGTTGACAGTGAGCGCAGATGACATTTTAAAAATGTATAGTGAAGCCACAGATGTATACATTTTTAAAATGTCATCTATGCCTACTGCCTCGGA	ctrl
CCNA1_8900_830	CCNA1	8900	1.808149	TTTTGTGTATGTATCATCGGTG	TGCTGTTGACAGTGAGCGAACCGATGATACATACACAAAATAGTGAAGCCACAGATGTATTTTGTGTATGTATCATCGGTGTGCCTACTGCCTCGGA	ctrl
CCNA1_8900_1453	CCNA1	8900	1.756591	TATTGTTTAAAAAATGTTGGAC	TGCTGTTGACAGTGAGCGATCCAACATTTTTTAAACAATATAGTGAAGCCACAGATGTATATTGTTTAAAAAATGTTGGACTGCCTACTGCCTCGGA	ctrl
CCNA1_8900_1369	CCNA1	8900	1.692802	TATATTGTAAACAACATTAGTT	TGCTGTTGACAGTGAGCGCACTAATGTTGTTTACAATATATAGTGAAGCCACAGATGTATATATTGTAAACAACATTAGTTTGCCTACTGCCTCGGA	ctrl
TIMELESS_8914_4043	TIMELESS	8914	1.618558	TAACCAAAAGAAATGGTTCCTA	TGCTGTTGACAGTGAGCGCAGGAACCATTTCTTTTGGTTATAGTGAAGCCACAGATGTATAACCAAAAGAAATGGTTCCTATGCCTACTGCCTCGGA	target
TIMELESS_8914_3154	TIMELESS	8914	1.459307	TTTGAAAGGACTAAGCTACCCT	TGCTGTTGACAGTGAGCGCGGGTAGCTTAGTCCTTTCAAATAGTGAAGCCACAGATGTATTTGAAAGGACTAAGCTACCCTTGCCTACTGCCTCGGA	target
TIMELESS_8914_2215	TIMELESS	8914	1.428243	TTAAATTCTTTCTCCGACACCT	TGCTGTTGACAGTGAGCGCGGTGTCGGAGAAAGAATTTAATAGTGAAGCCACAGATGTATTAAATTCTTTCTCCGACACCTTGCCTACTGCCTCGGA	target
TIMELESS_8914_1789	TIMELESS	8914	1.344636	TTACCAGAAACAATGGCCTGGT	TGCTGTTGACAGTGAGCGCCCAGGCCATTGTTTCTGGTAATAGTGAAGCCACAGATGTATTACCAGAAACAATGGCCTGGTTGCCTACTGCCTCGGA	target
RNF8_9025_695	RNF8	9025	1.72864	TTGGATTTCAAATTTGAGGGGC	TGCTGTTGACAGTGAGCGACCCCTCAAATTTGAAATCCAATAGTGAAGCCACAGATGTATTGGATTTCAAATTTGAGGGGCTGCCTACTGCCTCGGA	target
RNF8_9025_920	RNF8	9025	1.634116	TTAAACATCTGTAAGCTTCTCT	TGCTGTTGACAGTGAGCGCGAGAAGCTTACAGATGTTTAATAGTGAAGCCACAGATGTATTAAACATCTGTAAGCTTCTCTTGCCTACTGCCTCGGA	target
RNF8_9025_1699	RNF8	9025	1.569585	TCAAATAACTCTTTCGACATGT	TGCTGTTGACAGTGAGCGCCATGTCGAAAGAGTTATTTGATAGTGAAGCCACAGATGTATCAAATAACTCTTTCGACATGTTGCCTACTGCCTCGGA	target
RNF8_9025_614	RNF8	9025	1.537745	TTATTTTTTTCTATCATTTGGT	TGCTGTTGACAGTGAGCGCCCAAATGATAGAAAAAAATAATAGTGAAGCCACAGATGTATTATTTTTTTCTATCATTTGGTTGCCTACTGCCTCGGA	target
FAAP24_91442_383	FAAP24	91442	1.4684013	TTAACTTTTCCAACTCCTGGGA	TGCTGTTGACAGTGAGCGCCCCAGGAGTTGGAAAAGTTAATAGTGAAGCCACAGATGTATTAACTTTTCCAACTCCTGGGATGCCTACTGCCTCGGA	target
FAAP24_91442_382	FAAP24	91442	1.3190076	TAACTTTTCCAACTCCTGGGAT	TGCTGTTGACAGTGAGCGCTCCCAGGAGTTGGAAAAGTTATAGTGAAGCCACAGATGTATAACTTTTCCAACTCCTGGGATTGCCTACTGCCTCGGA	target
FAAP24_91442_167	FAAP24	91442	1.299978	AAGTATTGTTCACTCATCCGGG	TGCTGTTGACAGTGAGCGACCGGATGAGTGAACAATACTTTAGTGAAGCCACAGATGTAAAGTATTGTTCACTCATCCGGGTGCCTACTGCCTCGGA	target
FAAP24_91442_384	FAAP24	91442	1.2299391	TTTAACTTTTCCAACTCCTGGG	TGCTGTTGACAGTGAGCGACCAGGAGTTGGAAAAGTTAAATAGTGAAGCCACAGATGTATTTAACTTTTCCAACTCCTGGGTGCCTACTGCCTCGGA	target
EXO1_9156_2972	EXO1	9156	2.176143	TTAATATACAAAATGTATTCTA	TGCTGTTGACAGTGAGCGCAGAATACATTTTGTATATTAATAGTGAAGCCACAGATGTATTAATATACAAAATGTATTCTATGCCTACTGCCTCGGA	target
EXO1_9156_1300	EXO1	9156	1.981898	TTCAAAAGTATTTATATCTTTA	TGCTGTTGACAGTGAGCGCAAAGATATAAATACTTTTGAATAGTGAAGCCACAGATGTATTCAAAAGTATTTATATCTTTATGCCTACTGCCTCGGA	target
EXO1_9156_2792	EXO1	9156	1.760658	TTTGTTAAATATATCCTCTTCC	TGCTGTTGACAGTGAGCGAGAAGAGGATATATTTAACAAATAGTGAAGCCACAGATGTATTTGTTAAATATATCCTCTTCCTGCCTACTGCCTCGGA	target
EXO1_9156_1216	EXO1	9156	1.733204	TTCAGGATCAACATCATCTTCA	TGCTGTTGACAGTGAGCGCGAAGATGATGTTGATCCTGAATAGTGAAGCCACAGATGTATTCAGGATCAACATCATCTTCATGCCTACTGCCTCGGA	target
TREX1_11277_921	TREX1	11277	1.4347661	TCATCAAAACATTGACGCCCAT	TGCTGTTGACAGTGAGCGCTGGGCGTCAATGTTTTGATGATAGTGAAGCCACAGATGTATCATCAAAACATTGACGCCCATTGCCTACTGCCTCGGA	ctrl
TREX1_11277_1588	TREX1	11277	0.872763	TTTATTCGTCAGATTTTCCTTC	TGCTGTTGACAGTGAGCGAAAGGAAAATCTGACGAATAAATAGTGAAGCCACAGATGTATTTATTCGTCAGATTTTCCTTCTGCCTACTGCCTCGGA	ctrl
TREX1_11277_923	TREX1	11277	0.8354506	TGTCATCAAAACATTGACGCCC	TGCTGTTGACAGTGAGCGAGGCGTCAATGTTTTGATGACATAGTGAAGCCACAGATGTATGTCATCAAAACATTGACGCCCTGCCTACTGCCTCGGA	ctrl
TREX1_11277_1397	TREX1	11277	0.7878353	TAGTGTTCCTGGTTGTGGCCAG	TGCTGTTGACAGTGAGCGATGGCCACAACCAGGAACACTATAGTGAAGCCACAGATGTATAGTGTTCCTGGTTGTGGCCAGTGCCTACTGCCTCGGA	ctrl
DNTT_1791_703	DNTT	1791	1.957512	TTCATTTTCTCTAAACTCACAG	TGCTGTTGACAGTGAGCGATGTGAGTTTAGAGAAAATGAATAGTGAAGCCACAGATGTATTCATTTTCTCTAAACTCACAGTGCCTACTGCCTCGGA	ctrl
DNTT_1791_1189	DNTT	1791	1.874794	TAAAAAATCTACATCATGCCCC	TGCTGTTGACAGTGAGCGAGGGCATGATGTAGATTTTTTATAGTGAAGCCACAGATGTATAAAAAATCTACATCATGCCCCTGCCTACTGCCTCGGA	ctrl
DNTT_1791_2001	DNTT	1791	1.768601	TTTTATTAGAGATAGACAGTAT	TGCTGTTGACAGTGAGCGCTACTGTCTATCTCTAATAAAATAGTGAAGCCACAGATGTATTTTATTAGAGATAGACAGTATTGCCTACTGCCTCGGA	ctrl
DNTT_1791_2002	DNTT	1791	1.604467	TTTTTATTAGAGATAGACAGTA	TGCTGTTGACAGTGAGCGCACTGTCTATCTCTAATAAAAATAGTGAAGCCACAGATGTATTTTTATTAGAGATAGACAGTATGCCTACTGCCTCGGA	ctrl
ERCC1_2067_55	ERCC1	2067	1.1258686	TCACAAATTTCTTCCTTGCTGG	TGCTGTTGACAGTGAGCGACAGCAAGGAAGAAATTTGTGATAGTGAAGCCACAGATGTATCACAAATTTCTTCCTTGCTGGTGCCTACTGCCTCGGA	target
ERCC1_2067_57	ERCC1	2067	0.8318243	TATCACAAATTTCTTCCTTGCT	TGCTGTTGACAGTGAGCGCGCAAGGAAGAAATTTGTGATATAGTGAAGCCACAGATGTATATCACAAATTTCTTCCTTGCTTGCCTACTGCCTCGGA	target
ERCC1_2067_183	ERCC1	2067	0.7121374	TGAGATGGCATATTCGGCGTAG	TGCTGTTGACAGTGAGCGATACGCCGAATATGCCATCTCATAGTGAAGCCACAGATGTATGAGATGGCATATTCGGCGTAGTGCCTACTGCCTCGGA	target
ERCC1_2067_56	ERCC1	2067	0.6530125	ATCACAAATTTCTTCCTTGCTG	TGCTGTTGACAGTGAGCGAAGCAAGGAAGAAATTTGTGATTAGTGAAGCCACAGATGTAATCACAAATTTCTTCCTTGCTGTGCCTACTGCCTCGGA	target
FANCA_2175_302	FANCA	2175	1.4808173	TATAAATGAACTAGAATGATTA	TGCTGTTGACAGTGAGCGCAATCATTCTAGTTCATTTATATAGTGAAGCCACAGATGTATATAAATGAACTAGAATGATTATGCCTACTGCCTCGGA	target
FANCA_2175_300	FANCA	2175	1.1161353	TAAATGAACTAGAATGATTAGC	TGCTGTTGACAGTGAGCGACTAATCATTCTAGTTCATTTATAGTGAAGCCACAGATGTATAAATGAACTAGAATGATTAGCTGCCTACTGCCTCGGA	target
FANCA_2175_524	FANCA	2175	1.0172258	TTGACAGAAGGAAAGACGGGAG	TGCTGTTGACAGTGAGCGATCCCGTCTTTCCTTCTGTCAATAGTGAAGCCACAGATGTATTGACAGAAGGAAAGACGGGAGTGCCTACTGCCTCGGA	target
FANCA_2175_541	FANCA	2175	1.0158245	TGTATTTTCCATAATTCTTGAC	TGCTGTTGACAGTGAGCGATCAAGAATTATGGAAAATACATAGTGAAGCCACAGATGTATGTATTTTCCATAATTCTTGACTGCCTACTGCCTCGGA	target
PAXIP1_22976_2672	PAXIP1	22976	2.089244	TTAATATACTGTTGAACCTGGA	TGCTGTTGACAGTGAGCGCCCAGGTTCAACAGTATATTAATAGTGAAGCCACAGATGTATTAATATACTGTTGAACCTGGATGCCTACTGCCTCGGA	target
PAXIP1_22976_3596	PAXIP1	22976	1.858959	TTTCAAATCTTTAACATCCATA	TGCTGTTGACAGTGAGCGCATGGATGTTAAAGATTTGAAATAGTGAAGCCACAGATGTATTTCAAATCTTTAACATCCATATGCCTACTGCCTCGGA	target
PAXIP1_22976_3382	PAXIP1	22976	1.846591	TTTATTATATCTGTCTTCCTGC	TGCTGTTGACAGTGAGCGACAGGAAGACAGATATAATAAATAGTGAAGCCACAGATGTATTTATTATATCTGTCTTCCTGCTGCCTACTGCCTCGGA	target
PAXIP1_22976_2451	PAXIP1	22976	1.646563	AAGATTTAAAACTAAATGCTGG	TGCTGTTGACAGTGAGCGACAGCATTTAGTTTTAAATCTTTAGTGAAGCCACAGATGTAAAGATTTAAAACTAAATGCTGGTGCCTACTGCCTCGGA	target
MSH6_2956_1138	MSH6	2956	2.27729	TTCAAATAAAACTTGTACTGGG	TGCTGTTGACAGTGAGCGACCAGTACAAGTTTTATTTGAATAGTGAAGCCACAGATGTATTCAAATAAAACTTGTACTGGGTGCCTACTGCCTCGGA	target
MSH6_2956_19	MSH6	2956	2.169333	TTCATTATCTTCTTCACTCTTA	TGCTGTTGACAGTGAGCGCAAGAGTGAAGAAGATAATGAATAGTGAAGCCACAGATGTATTCATTATCTTCTTCACTCTTATGCCTACTGCCTCGGA	target
MSH6_2956_1139	MSH6	2956	2.15018	TTTCAAATAAAACTTGTACTGG	TGCTGTTGACAGTGAGCGACAGTACAAGTTTTATTTGAAATAGTGAAGCCACAGATGTATTTCAAATAAAACTTGTACTGGTGCCTACTGCCTCGGA	target
MSH6_2956_1137	MSH6	2956	1.800108	TCAAATAAAACTTGTACTGGGG	TGCTGTTGACAGTGAGCGACCCAGTACAAGTTTTATTTGATAGTGAAGCCACAGATGTATCAAATAAAACTTGTACTGGGGTGCCTACTGCCTCGGA	target
H2AFX_3014_1553	H2AFX	3014	1.7774597	TTTAATAAAATTAGTCCATCTA	TGCTGTTGACAGTGAGCGCAGATGGACTAATTTTATTAAATAGTGAAGCCACAGATGTATTTAATAAAATTAGTCCATCTATGCCTACTGCCTCGGA	target
H2AFX_3014_1552	H2AFX	3014	1.5024978	TTAATAAAATTAGTCCATCTAA	TGCTGTTGACAGTGAGCGCTAGATGGACTAATTTTATTAATAGTGAAGCCACAGATGTATTAATAAAATTAGTCCATCTAATGCCTACTGCCTCGGA	target
H2AFX_3014_1183	H2AFX	3014	1.0219525	TATGAATGAAGATGGAGGGAGA	TGCTGTTGACAGTGAGCGCCTCCCTCCATCTTCATTCATATAGTGAAGCCACAGATGTATATGAATGAAGATGGAGGGAGATGCCTACTGCCTCGGA	target
H2AFX_3014_1543	H2AFX	3014	0.9422031	TTAGTCCATCTAAAACTCCCCA	TGCTGTTGACAGTGAGCGCGGGGAGTTTTAGATGGACTAATAGTGAAGCCACAGATGTATTAGTCCATCTAAAACTCCCCATGCCTACTGCCTCGGA	target
APEX1_328_1350	APEX1	328	2.189169	TTAAAAGAACTCTATCACAGGA	TGCTGTTGACAGTGAGCGCCCTGTGATAGAGTTCTTTTAATAGTGAAGCCACAGATGTATTAAAAGAACTCTATCACAGGATGCCTACTGCCTCGGA	target
APEX1_328_1349	APEX1	328	2.109113	TAAAAGAACTCTATCACAGGAG	TGCTGTTGACAGTGAGCGATCCTGTGATAGAGTTCTTTTATAGTGAAGCCACAGATGTATAAAAGAACTCTATCACAGGAGTGCCTACTGCCTCGGA	target
APEX1_328_549	APEX1	328	1.512973	TTCTCTGAACATTTGGTCTCTT	TGCTGTTGACAGTGAGCGCAGAGACCAAATGTTCAGAGAATAGTGAAGCCACAGATGTATTCTCTGAACATTTGGTCTCTTTGCCTACTGCCTCGGA	target
APEX1_328_1304	APEX1	328	1.486079	TATACATGAGAAATAGAATGCA	TGCTGTTGACAGTGAGCGCGCATTCTATTTCTCATGTATATAGTGAAGCCACAGATGTATATACATGAGAAATAGAATGCATGCCTACTGCCTCGGA	target
APOBEC1_339_161	APOBEC1	339	1.935302	TATAAAATTAACTTCCACGTGA	TGCTGTTGACAGTGAGCGCCACGTGGAAGTTAATTTTATATAGTGAAGCCACAGATGTATATAAAATTAACTTCCACGTGATGCCTACTGCCTCGGA	ctrl
APOBEC1_339_165	APOBEC1	339	1.651521	TTTTTATAAAATTAACTTCCAC	TGCTGTTGACAGTGAGCGATGGAAGTTAATTTTATAAAAATAGTGAAGCCACAGATGTATTTTTATAAAATTAACTTCCACTGCCTACTGCCTCGGA	ctrl
APOBEC1_339_552	APOBEC1	339	1.618028	TTCTTGAAATCTTTAAACAGGG	TGCTGTTGACAGTGAGCGACCTGTTTAAAGATTTCAAGAATAGTGAAGCCACAGATGTATTCTTGAAATCTTTAAACAGGGTGCCTACTGCCTCGGA	ctrl
APOBEC1_339_549	APOBEC1	339	1.611456	TTGAAATCTTTAAACAGGGTGG	TGCTGTTGACAGTGAGCGACACCCTGTTTAAAGATTTCAATAGTGAAGCCACAGATGTATTGAAATCTTTAAACAGGGTGGTGCCTACTGCCTCGGA	ctrl
DMAP1_55929_1503	DMAP1	55929	1.5132079	TCTATTTACATAACAGCGTCGC	TGCTGTTGACAGTGAGCGACGACGCTGTTATGTAAATAGATAGTGAAGCCACAGATGTATCTATTTACATAACAGCGTCGCTGCCTACTGCCTCGGA	target
DMAP1_55929_1498	DMAP1	55929	1.2327352	TTACATAACAGCGTCGCCCACA	TGCTGTTGACAGTGAGCGCGTGGGCGACGCTGTTATGTAATAGTGAAGCCACAGATGTATTACATAACAGCGTCGCCCACATGCCTACTGCCTCGGA	target
DMAP1_55929_153	DMAP1	55929	1.2199076	TTGATAATGTCCTTCTTGCTGA	TGCTGTTGACAGTGAGCGCCAGCAAGAAGGACATTATCAATAGTGAAGCCACAGATGTATTGATAATGTCCTTCTTGCTGATGCCTACTGCCTCGGA	target
DMAP1_55929_709	DMAP1	55929	1.1125056	TACTGGTATCTTAAGGTCTGTG	TGCTGTTGACAGTGAGCGAACAGACCTTAAGATACCAGTATAGTGAAGCCACAGATGTATACTGGTATCTTAAGGTCTGTGTGCCTACTGCCTCGGA	target
RAD52_5893_34	RAD52	5893	1.5376149	TAACCAAACATCTCATTGGCCA	TGCTGTTGACAGTGAGCGCGGCCAATGAGATGTTTGGTTATAGTGAAGCCACAGATGTATAACCAAACATCTCATTGGCCATGCCTACTGCCTCGGA	target
RAD52_5893_214	RAD52	5893	1.1177386	TTCTCCAAAGATAAAGCCTTGG	TGCTGTTGACAGTGAGCGACAAGGCTTTATCTTTGGAGAATAGTGAAGCCACAGATGTATTCTCCAAAGATAAAGCCTTGGTGCCTACTGCCTCGGA	target
RAD52_5893_322	RAD52	5893	0.9084834	TTATTTAGTGATCTCAGGTAGT	TGCTGTTGACAGTGAGCGCCTACCTGAGATCACTAAATAATAGTGAAGCCACAGATGTATTATTTAGTGATCTCAGGTAGTTGCCTACTGCCTCGGA	target
RAD52_5893_37	RAD52	5893	0.8977641	TTGTAACCAAACATCTCATTGG	TGCTGTTGACAGTGAGCGACAATGAGATGTTTGGTTACAATAGTGAAGCCACAGATGTATTGTAACCAAACATCTCATTGGTGCCTACTGCCTCGGA	target
DOT1L_84444_4827	DOT1L	84444	2.391184	TTATCTAAAACTATCGACAGTA	TGCTGTTGACAGTGAGCGCACTGTCGATAGTTTTAGATAATAGTGAAGCCACAGATGTATTATCTAAAACTATCGACAGTATGCCTACTGCCTCGGA	target
DOT1L_84444_4915	DOT1L	84444	1.898078	TTATATTTCTCAATAAGTTGCC	TGCTGTTGACAGTGAGCGAGCAACTTATTGAGAAATATAATAGTGAAGCCACAGATGTATTATATTTCTCAATAAGTTGCCTGCCTACTGCCTCGGA	target
DOT1L_84444_5513	DOT1L	84444	1.841595	TTATAAATTCTCATCACATCTC	TGCTGTTGACAGTGAGCGAAGATGTGATGAGAATTTATAATAGTGAAGCCACAGATGTATTATAAATTCTCATCACATCTCTGCCTACTGCCTCGGA	target
DOT1L_84444_469	DOT1L	84444	1.778474	TTGATCTCATCAATCATCTGGG	TGCTGTTGACAGTGAGCGACCAGATGATTGATGAGATCAATAGTGAAGCCACAGATGTATTGATCTCATCAATCATCTGGGTGCCTACTGCCTCGGA	target
MDC1_9656_5938_v2	MDC1	9656	1.91664307904041	TTGATAATCACTGTCTTCTGGG	TGCTGTTGACAGTGAGCGACCAGAAGACAGTGATTATCAATAGTGAAGCCACAGATGTATTGATAATCACTGTCTTCTGGGTGCCTACTGCCTCGGA	target
MDC1_9656_1184_v2	MDC1	9656	1.77193759465837	TTCAGTTACAACTTCAGCTTCA	TGCTGTTGACAGTGAGCGCGAAGCTGAAGTTGTAACTGAATAGTGAAGCCACAGATGTATTCAGTTACAACTTCAGCTTCATGCCTACTGCCTCGGA	target
MDC1_9656_261_v2	MDC1	9656	1.67943198597262	TTAGAGTTCAAATAGGTGGTGT	TGCTGTTGACAGTGAGCGCCACCACCTATTTGAACTCTAATAGTGAAGCCACAGATGTATTAGAGTTCAAATAGGTGGTGTTGCCTACTGCCTCGGA	target
MDC1_9656_6826_v2	MDC1	9656	1.62698366175296	TTCATAAAGATTTCTGGTCCCA	TGCTGTTGACAGTGAGCGCGGGACCAGAAATCTTTATGAATAGTGAAGCCACAGATGTATTCATAAAGATTTCTGGTCCCATGCCTACTGCCTCGGA	target
RAD17_5884_1280_v2	RAD17	5884	1.97117339793037	TTATTTATTAGAAACCACTGAG	TGCTGTTGACAGTGAGCGATCAGTGGTTTCTAATAAATAATAGTGAAGCCACAGATGTATTATTTATTAGAAACCACTGAGTGCCTACTGCCTCGGA	target
RAD17_5884_1281_v2	RAD17	5884	1.94236968508516	TTTATTTATTAGAAACCACTGA	TGCTGTTGACAGTGAGCGCCAGTGGTTTCTAATAAATAAATAGTGAAGCCACAGATGTATTTATTTATTAGAAACCACTGATGCCTACTGCCTCGGA	target
RAD17_5884_1069_v2	RAD17	5884	1.8768711184703	TTTCCATGAAGAAATCTATGTA	TGCTGTTGACAGTGAGCGCACATAGATTTCTTCATGGAAATAGTGAAGCCACAGATGTATTTCCATGAAGAAATCTATGTATGCCTACTGCCTCGGA	target
RAD17_5884_85_v2	RAD17	5884	1.74426952446498	TTATTAATAAAATAGATCCACC	TGCTGTTGACAGTGAGCGAGTGGATCTATTTTATTAATAATAGTGAAGCCACAGATGTATTATTAATAAAATAGATCCACCTGCCTACTGCCTCGGA	target
SSBP1_6742_534_v2	SSBP1	6742	1.93909009245118	TAAAGATTATACATGACTTGGA	TGCTGTTGACAGTGAGCGCCCAAGTCATGTATAATCTTTATAGTGAAGCCACAGATGTATAAAGATTATACATGACTTGGATGCCTACTGCCTCGGA	target
SSBP1_6742_199_v2	SSBP1	6742	1.65940468176136	TAGAGAAAATATTGTGACTGGA	TGCTGTTGACAGTGAGCGCCCAGTCACAATATTTTCTCTATAGTGAAGCCACAGATGTATAGAGAAAATATTGTGACTGGATGCCTACTGCCTCGGA	target
SSBP1_6742_9_v2	SSBP1	6742	1.52997264886658	TTTTCTTACAGTCTAATCTTTA	TGCTGTTGACAGTGAGCGCAAAGATTAGACTGTAAGAAAATAGTGAAGCCACAGATGTATTTTCTTACAGTCTAATCTTTATGCCTACTGCCTCGGA	target
SSBP1_6742_19_v2	SSBP1	6742	1.45975902366126	TTCTATTTTCTTTTCTTACAGT	TGCTGTTGACAGTGAGCGCCTGTAAGAAAAGAAAATAGAATAGTGAAGCCACAGATGTATTCTATTTTCTTTTCTTACAGTTGCCTACTGCCTCGGA	target
hRluc_136_v2	hRluc	Sequence	1.38585814165594	TTACCATGCAGAAAAATCACGG	TGCTGTTGACAGTGAGCGACGTGATTTTTCTGCATGGTAATAGTGAAGCCACAGATGTATTACCATGCAGAAAAATCACGGTGCCTACTGCCTCGGA	ctrl
hRluc_872_v2	hRluc	Sequence	1.08328639166746	GTACTTACCCATTTCATCTGGA	TGCTGTTGACAGTGAGCGCCCAGATGAAATGGGTAAGTACTAGTGAAGCCACAGATGTAGTACTTACCCATTTCATCTGGATGCCTACTGCCTCGGA	ctrl
hRluc_802_v2	hRluc	Sequence	1.04299858339681	TTAGGGAACTTCTTAGCTCCCT	TGCTGTTGACAGTGAGCGCGGGAGCTAAGAAGTTCCCTAATAGTGAAGCCACAGATGTATTAGGGAACTTCTTAGCTCCCTTGCCTACTGCCTCGGA	ctrl
hRluc_282_v2	hRluc	Sequence	0.899398313199129	TGAGGTACTTGTAGTGATCCAG	TGCTGTTGACAGTGAGCGATGGATCACTACAAGTACCTCATAGTGAAGCCACAGATGTATGAGGTACTTGTAGTGATCCAGTGCCTACTGCCTCGGA	ctrl
luc2_1312_v2	luc2	Sequence	1.23706511400141	TTGTATTTGATCAGGCTCTTCA	TGCTGTTGACAGTGAGCGCGAAGAGCCTGATCAAATACAATAGTGAAGCCACAGATGTATTGTATTTGATCAGGCTCTTCATGCCTACTGCCTCGGA	ctrl
luc2_420_v2	luc2	Sequence	1.08096264545258	TTTGTATGATCGGTAGCTTCTT	TGCTGTTGACAGTGAGCGCAGAAGCTACCGATCATACAAATAGTGAAGCCACAGATGTATTTGTATGATCGGTAGCTTCTTTGCCTACTGCCTCGGA	ctrl
luc2_427_v2	luc2	Sequence	1.01295621973579	ATGATCTTTTGTATGATCGGTA	TGCTGTTGACAGTGAGCGCACCGATCATACAAAAGATCATTAGTGAAGCCACAGATGTAATGATCTTTTGTATGATCGGTATGCCTACTGCCTCGGA	ctrl
luc2_820_v2	luc2	Sequence	0.9616684617412	TTATAGTCTTGCAAGCTGCGCA	TGCTGTTGACAGTGAGCGCGCGCAGCTTGCAAGACTATAATAGTGAAGCCACAGATGTATTATAGTCTTGCAAGCTGCGCATGCCTACTGCCTCGGA	ctrl
