## Supplementary tables for "Chromatin context-dependent regulation and epigenetic manipulation of prime editing": TableS8_CRISPRoff_CRISPRa.xlsx

### Sheet: CRISPRoff_USP7
barcode	Ctrl-Rep1	Ctrl-Rep2	LRRC8C-Rep1	LRRC8C-Rep2	METTL2A-Rep1	METTL2A-Rep2	USP7-Rep1	USP7-Rep2	target	Ctrl_mean	Ctrl_sd	USP7_mean	USP7_sd
TTAGAGGCCTCATATT	0.0307114	0.035162	0.0369085	0.0422607	0.0338402	0.0425929	0.0279811	0.0316532	FALSE	0.0329367	0.00222533	0.0298171	0.00183607
CGACTACAAGGACTTG	0.0736788	0.0813251	0.0802805	0.0963088	0.0813875	0.097311	0.0691736	0.0693697	FALSE	0.077502	0.00382317	0.0692716	9.80488e-05
TGTTAATGCCATCTAA	0.0779748	0.0880285	0.0836411	0.105475	0.0883568	0.103715	0.0653866	0.074073	FALSE	0.0830017	0.00502686	0.0697298	0.00434318
AATTTGAATTATGAAA	0.117634	0.130363	0.125191	0.1487	0.133627	0.148294	0.100626	0.115481	FALSE	0.123998	0.0063647	0.108053	0.00742764
CCGTACGCATCAGTGT	0.153464	0.166732	0.162472	0.196133	0.181756	0.197056	0.125981	0.136097	FALSE	0.160098	0.00663366	0.131039	0.0050583
AAAGCATCAACTGAAA	0.147487	0.162289	0.157688	0.187263	0.169541	0.18743	0.127119	0.14344	FALSE	0.154888	0.00740086	0.13528	0.00816036
TATCTACCTCCACAGT	0.0746314	0.0739228	0.0731992	0.090724	0.0795343	0.0874135	0.060961	0.0697869	FALSE	0.0742771	0.000354337	0.065374	0.00441298
ACAATATATCCATCCA	0.196863	0.209252	0.203538	0.237404	0.214021	0.240729	0.162187	0.178312	FALSE	0.203057	0.00619477	0.17025	0.0080625
TCGTTCTCAATTCGGT	0.455624	0.478561	0.457658	0.518801	0.482638	0.524835	0.384354	0.415389	FALSE	0.467093	0.0114687	0.399871	0.0155175
ATTCGGTGTCGTCACG	0.162346	0.175697	0.17013	0.216174	0.131199	0.156711	0.133131	0.154474	FALSE	0.169021	0.00667595	0.143803	0.0106715
CTACTTCGCCTGATAC	0.42159	0.437896	0.423817	0.486365	0.448197	0.487318	0.372818	0.402652	FALSE	0.429743	0.00815288	0.387735	0.0149168
AGACGTGTCCAGAAGC	0.305254	0.329984	0.315253	0.370467	0.341297	0.378856	0.273834	0.301995	FALSE	0.317619	0.0123649	0.287915	0.0140806
AACCTGAAACATGTCA	0.399433	0.425938	0.411821	0.46893	0.441716	0.485848	0.35966	0.381314	FALSE	0.412685	0.0132524	0.370487	0.010827
CACCAAAGTTTGCAAA	0.0404215	0.044212	0.042864	0.0508498	0.0450324	0.0489441	0.0374365	0.0420401	FALSE	0.0423168	0.00189524	0.0397383	0.00230177
TTCCCTTTGACGGGGC	0.243122	0.249952	0.242956	0.293739	0.254322	0.287093	0.209245	0.238875	FALSE	0.246537	0.00341472	0.22406	0.0148153
GCACCCGCTCTATGTG	0.0977352	0.109043	0.108391	0.127342	0.106821	0.123367	0.0890272	0.0983173	FALSE	0.103389	0.00565389	0.0936722	0.00464506
CAACTGAACCATATCT	0.101596	0.103529	0.108334	0.13072	0.11057	0.127558	0.0755143	0.0810958	FALSE	0.102562	0.000966697	0.0783051	0.00279075
ACGCTTGGATAATATA	0.168142	0.182408	0.173891	0.214762	0.19161	0.211433	0.14462	0.161027	FALSE	0.175275	0.0071334	0.152824	0.00820378
AGCGTCTTCTTAGATG	0.333302	0.348819	0.341911	0.396989	0.365517	0.399303	0.289334	0.315725	FALSE	0.341061	0.00775859	0.302529	0.0131954
CTAGCATGATCACATA	0.142377	0.152503	0.145504	0.184544	0.159529	0.183746	0.128631	0.139815	FALSE	0.14744	0.00506297	0.134223	0.00559168
CATCTTCCAGTCTCCG	0.152192	0.163964	0.166298	0.186297	0.177699	0.193513	0.129633	0.141751	FALSE	0.158078	0.00588573	0.135692	0.00605881
ACTCGTGTCGACCTCA	0.171073	0.176522	0.172826	0.205151	0.183514	0.200966	0.14307	0.159278	FALSE	0.173797	0.00272423	0.151174	0.00810379
AATTGGTAGAAATTGA	0.0776039	0.084017	0.0851099	0.100803	0.0938076	0.0955743	0.0639365	0.0741206	FALSE	0.0808105	0.00320651	0.0690285	0.00509207
CGGATAATATGTGCAC	0.0225494	0.0272815	0.0267304	0.0367317	0.0307468	0.0349814	0.0220839	0.0243684	FALSE	0.0249155	0.00236607	0.0232262	0.00114224
TCAATGATTCTACCTC	0.0310853	0.0360484	0.0344857	0.0393643	0.0343281	0.04031	0.0316086	0.0297341	FALSE	0.0335669	0.00248157	0.0306713	0.000937259
ATGACCACTCCACCAA	0.0576993	0.0554618	0.0609237	0.0690419	0.0641677	0.0675508	0.0478888	0.0497703	FALSE	0.0565805	0.00111871	0.0488295	0.000940787
CCGAAGGTAGGCATCC	0.155816	0.153925	0.0869758	0.0986695	0.170608	0.182621	0.13275	0.151337	FALSE	0.154871	0.000945296	0.142044	0.00929319
CAAAGACTTTCATATT	0.012576	0.0124333	0.0158606	0.0164172	0.0159647	0.0161254	0.0107606	0.0127586	FALSE	0.0125047	7.13415e-05	0.0117596	0.000999017
ATGAAGCGGACGGCAG	0.00239409	0.00230737	0.00281724	0.00469874	0.00315394	0.00402848	0.00195808	0.0031283	FALSE	0.00235073	4.33577e-05	0.00254319	0.000585109
AAGACAGAATAACAAA	0.00628325	0.00778041	0.00590994	0.00947678	0.00705539	0.00631129	0.00546248	0.00691227	FALSE	0.00703183	0.000748582	0.00618737	0.000724896
CAAAACGGCATAACTG	0.0122614	0.0139349	0.0147991	0.0167266	0.0132334	0.014981	0.0106982	0.0134066	FALSE	0.0130981	0.000836741	0.0120524	0.00135421
CTTAACCAGGACGGAC	0.00781589	0.00800507	0.00759869	0.00927982	0.00766988	0.0090426	0.00593754	0.00838104	FALSE	0.00791048	9.45901e-05	0.00715929	0.00122175
TATGAATACGGCGCTT	0.311008	0.330469	0.326324	0.380161	0.342563	0.373416	0.156673	0.175021	TRUE	0.320739	0.00973078	0.165847	0.00917416

### Sheet: CRISPRoff_METTL2A
barcode	Ctrl-Rep1	Ctrl-Rep2	LRRC8C-Rep1	LRRC8C-Rep2	METTL2A-Rep1	METTL2A-Rep2	USP7-Rep1	USP7-Rep2	target	Ctrl_mean	Ctrl_sd	METTL2A_mean	METTL2A_sd
TTAGAGGCCTCATATT	0.0307114	0.035162	0.0369085	0.0422607	0.0338402	0.0425929	0.0279811	0.0316532	FALSE	0.0329367	0.00222533	0.0382165	0.00437639
CGACTACAAGGACTTG	0.0736788	0.0813251	0.0802805	0.0963088	0.0813875	0.097311	0.0691736	0.0693697	FALSE	0.077502	0.00382317	0.0893492	0.00796175
TGTTAATGCCATCTAA	0.0779748	0.0880285	0.0836411	0.105475	0.0883568	0.103715	0.0653866	0.074073	FALSE	0.0830017	0.00502686	0.0960357	0.00767893
AATTTGAATTATGAAA	0.117634	0.130363	0.125191	0.1487	0.133627	0.148294	0.100626	0.115481	FALSE	0.123998	0.0063647	0.14096	0.00733371
CCGTACGCATCAGTGT	0.153464	0.166732	0.162472	0.196133	0.181756	0.197056	0.125981	0.136097	FALSE	0.160098	0.00663366	0.189406	0.00765021
AAAGCATCAACTGAAA	0.147487	0.162289	0.157688	0.187263	0.169541	0.18743	0.127119	0.14344	FALSE	0.154888	0.00740086	0.178485	0.00894423
TATCTACCTCCACAGT	0.0746314	0.0739228	0.0731992	0.090724	0.0795343	0.0874135	0.060961	0.0697869	FALSE	0.0742771	0.000354337	0.0834739	0.00393958
ACAATATATCCATCCA	0.196863	0.209252	0.203538	0.237404	0.214021	0.240729	0.162187	0.178312	FALSE	0.203057	0.00619477	0.227375	0.0133544
TCGTTCTCAATTCGGT	0.455624	0.478561	0.457658	0.518801	0.482638	0.524835	0.384354	0.415389	FALSE	0.467093	0.0114687	0.503737	0.0210986
ATTCGGTGTCGTCACG	0.162346	0.175697	0.17013	0.216174	0.131199	0.156711	0.133131	0.154474	TRUE	0.169021	0.00667595	0.143955	0.0127562
CTACTTCGCCTGATAC	0.42159	0.437896	0.423817	0.486365	0.448197	0.487318	0.372818	0.402652	FALSE	0.429743	0.00815288	0.467758	0.01956
AGACGTGTCCAGAAGC	0.305254	0.329984	0.315253	0.370467	0.341297	0.378856	0.273834	0.301995	FALSE	0.317619	0.0123649	0.360076	0.0187799
AACCTGAAACATGTCA	0.399433	0.425938	0.411821	0.46893	0.441716	0.485848	0.35966	0.381314	FALSE	0.412685	0.0132524	0.463782	0.0220658
CACCAAAGTTTGCAAA	0.0404215	0.044212	0.042864	0.0508498	0.0450324	0.0489441	0.0374365	0.0420401	FALSE	0.0423168	0.00189524	0.0469882	0.0019558
TTCCCTTTGACGGGGC	0.243122	0.249952	0.242956	0.293739	0.254322	0.287093	0.209245	0.238875	FALSE	0.246537	0.00341472	0.270708	0.0163854
GCACCCGCTCTATGTG	0.0977352	0.109043	0.108391	0.127342	0.106821	0.123367	0.0890272	0.0983173	FALSE	0.103389	0.00565389	0.115094	0.0082726
CAACTGAACCATATCT	0.101596	0.103529	0.108334	0.13072	0.11057	0.127558	0.0755143	0.0810958	FALSE	0.102562	0.000966697	0.119064	0.00849393
ACGCTTGGATAATATA	0.168142	0.182408	0.173891	0.214762	0.19161	0.211433	0.14462	0.161027	FALSE	0.175275	0.0071334	0.201521	0.00991158
AGCGTCTTCTTAGATG	0.333302	0.348819	0.341911	0.396989	0.365517	0.399303	0.289334	0.315725	FALSE	0.341061	0.00775859	0.38241	0.0168926
CTAGCATGATCACATA	0.142377	0.152503	0.145504	0.184544	0.159529	0.183746	0.128631	0.139815	FALSE	0.14744	0.00506297	0.171637	0.0121085
CATCTTCCAGTCTCCG	0.152192	0.163964	0.166298	0.186297	0.177699	0.193513	0.129633	0.141751	FALSE	0.158078	0.00588573	0.185606	0.007907
ACTCGTGTCGACCTCA	0.171073	0.176522	0.172826	0.205151	0.183514	0.200966	0.14307	0.159278	FALSE	0.173797	0.00272423	0.19224	0.00872603
AATTGGTAGAAATTGA	0.0776039	0.084017	0.0851099	0.100803	0.0938076	0.0955743	0.0639365	0.0741206	FALSE	0.0808105	0.00320651	0.094691	0.000883339
CGGATAATATGTGCAC	0.0225494	0.0272815	0.0267304	0.0367317	0.0307468	0.0349814	0.0220839	0.0243684	FALSE	0.0249155	0.00236607	0.0328641	0.00211728
TCAATGATTCTACCTC	0.0310853	0.0360484	0.0344857	0.0393643	0.0343281	0.04031	0.0316086	0.0297341	FALSE	0.0335669	0.00248157	0.0373191	0.00299094
ATGACCACTCCACCAA	0.0576993	0.0554618	0.0609237	0.0690419	0.0641677	0.0675508	0.0478888	0.0497703	FALSE	0.0565805	0.00111871	0.0658592	0.00169156
CCGAAGGTAGGCATCC	0.155816	0.153925	0.0869758	0.0986695	0.170608	0.182621	0.13275	0.151337	FALSE	0.154871	0.000945296	0.176615	0.00600684
CAAAGACTTTCATATT	0.012576	0.0124333	0.0158606	0.0164172	0.0159647	0.0161254	0.0107606	0.0127586	FALSE	0.0125047	7.13415e-05	0.0160451	8.03285e-05
ATGAAGCGGACGGCAG	0.00239409	0.00230737	0.00281724	0.00469874	0.00315394	0.00402848	0.00195808	0.0031283	FALSE	0.00235073	4.33577e-05	0.00359121	0.000437269
AAGACAGAATAACAAA	0.00628325	0.00778041	0.00590994	0.00947678	0.00705539	0.00631129	0.00546248	0.00691227	FALSE	0.00703183	0.000748582	0.00668334	0.000372052
CAAAACGGCATAACTG	0.0122614	0.0139349	0.0147991	0.0167266	0.0132334	0.014981	0.0106982	0.0134066	FALSE	0.0130981	0.000836741	0.0141072	0.000873779
CTTAACCAGGACGGAC	0.00781589	0.00800507	0.00759869	0.00927982	0.00766988	0.0090426	0.00593754	0.00838104	FALSE	0.00791048	9.45901e-05	0.00835624	0.000686356
TATGAATACGGCGCTT	0.311008	0.330469	0.326324	0.380161	0.342563	0.373416	0.156673	0.175021	FALSE	0.320739	0.00973078	0.357989	0.0154265

### Sheet: CRISPRoff_LRRC8C
barcode	Ctrl-Rep1	Ctrl-Rep2	LRRC8C-Rep1	LRRC8C-Rep2	METTL2A-Rep1	METTL2A-Rep2	USP7-Rep1	USP7-Rep2	target	Ctrl_mean	Ctrl_sd	LRRC8C_mean	LRRC8C_sd
TTAGAGGCCTCATATT	0.0307114	0.035162	0.0369085	0.0422607	0.0338402	0.0425929	0.0279811	0.0316532	FALSE	0.0329367	0.00222533	0.0395846	0.00267611
CGACTACAAGGACTTG	0.0736788	0.0813251	0.0802805	0.0963088	0.0813875	0.097311	0.0691736	0.0693697	FALSE	0.077502	0.00382317	0.0882947	0.00801417
TGTTAATGCCATCTAA	0.0779748	0.0880285	0.0836411	0.105475	0.0883568	0.103715	0.0653866	0.074073	FALSE	0.0830017	0.00502686	0.0945582	0.010917
AATTTGAATTATGAAA	0.117634	0.130363	0.125191	0.1487	0.133627	0.148294	0.100626	0.115481	FALSE	0.123998	0.0063647	0.136946	0.0117544
CCGTACGCATCAGTGT	0.153464	0.166732	0.162472	0.196133	0.181756	0.197056	0.125981	0.136097	FALSE	0.160098	0.00663366	0.179303	0.0168304
AAAGCATCAACTGAAA	0.147487	0.162289	0.157688	0.187263	0.169541	0.18743	0.127119	0.14344	FALSE	0.154888	0.00740086	0.172475	0.0147879
TATCTACCTCCACAGT	0.0746314	0.0739228	0.0731992	0.090724	0.0795343	0.0874135	0.060961	0.0697869	FALSE	0.0742771	0.000354337	0.0819616	0.0087624
ACAATATATCCATCCA	0.196863	0.209252	0.203538	0.237404	0.214021	0.240729	0.162187	0.178312	FALSE	0.203057	0.00619477	0.220471	0.0169333
TCGTTCTCAATTCGGT	0.455624	0.478561	0.457658	0.518801	0.482638	0.524835	0.384354	0.415389	FALSE	0.467093	0.0114687	0.48823	0.0305716
ATTCGGTGTCGTCACG	0.162346	0.175697	0.17013	0.216174	0.131199	0.156711	0.133131	0.154474	FALSE	0.169021	0.00667595	0.193152	0.0230219
CTACTTCGCCTGATAC	0.42159	0.437896	0.423817	0.486365	0.448197	0.487318	0.372818	0.402652	FALSE	0.429743	0.00815288	0.455091	0.0312741
AGACGTGTCCAGAAGC	0.305254	0.329984	0.315253	0.370467	0.341297	0.378856	0.273834	0.301995	FALSE	0.317619	0.0123649	0.34286	0.0276069
AACCTGAAACATGTCA	0.399433	0.425938	0.411821	0.46893	0.441716	0.485848	0.35966	0.381314	FALSE	0.412685	0.0132524	0.440375	0.0285544
CACCAAAGTTTGCAAA	0.0404215	0.044212	0.042864	0.0508498	0.0450324	0.0489441	0.0374365	0.0420401	FALSE	0.0423168	0.00189524	0.0468569	0.0039929
TTCCCTTTGACGGGGC	0.243122	0.249952	0.242956	0.293739	0.254322	0.287093	0.209245	0.238875	FALSE	0.246537	0.00341472	0.268348	0.0253915
GCACCCGCTCTATGTG	0.0977352	0.109043	0.108391	0.127342	0.106821	0.123367	0.0890272	0.0983173	FALSE	0.103389	0.00565389	0.117866	0.0094752
CAACTGAACCATATCT	0.101596	0.103529	0.108334	0.13072	0.11057	0.127558	0.0755143	0.0810958	FALSE	0.102562	0.000966697	0.119527	0.0111929
ACGCTTGGATAATATA	0.168142	0.182408	0.173891	0.214762	0.19161	0.211433	0.14462	0.161027	FALSE	0.175275	0.0071334	0.194326	0.0204355
AGCGTCTTCTTAGATG	0.333302	0.348819	0.341911	0.396989	0.365517	0.399303	0.289334	0.315725	FALSE	0.341061	0.00775859	0.36945	0.0275391
CTAGCATGATCACATA	0.142377	0.152503	0.145504	0.184544	0.159529	0.183746	0.128631	0.139815	FALSE	0.14744	0.00506297	0.165024	0.0195199
CATCTTCCAGTCTCCG	0.152192	0.163964	0.166298	0.186297	0.177699	0.193513	0.129633	0.141751	FALSE	0.158078	0.00588573	0.176297	0.00999937
ACTCGTGTCGACCTCA	0.171073	0.176522	0.172826	0.205151	0.183514	0.200966	0.14307	0.159278	FALSE	0.173797	0.00272423	0.188989	0.0161626
AATTGGTAGAAATTGA	0.0776039	0.084017	0.0851099	0.100803	0.0938076	0.0955743	0.0639365	0.0741206	FALSE	0.0808105	0.00320651	0.0929565	0.00784657
CGGATAATATGTGCAC	0.0225494	0.0272815	0.0267304	0.0367317	0.0307468	0.0349814	0.0220839	0.0243684	FALSE	0.0249155	0.00236607	0.031731	0.00500063
TCAATGATTCTACCTC	0.0310853	0.0360484	0.0344857	0.0393643	0.0343281	0.04031	0.0316086	0.0297341	FALSE	0.0335669	0.00248157	0.036925	0.00243929
ATGACCACTCCACCAA	0.0576993	0.0554618	0.0609237	0.0690419	0.0641677	0.0675508	0.0478888	0.0497703	FALSE	0.0565805	0.00111871	0.0649828	0.00405909
CCGAAGGTAGGCATCC	0.155816	0.153925	0.0869758	0.0986695	0.170608	0.182621	0.13275	0.151337	TRUE	0.154871	0.000945296	0.0928227	0.00584684
CAAAGACTTTCATATT	0.012576	0.0124333	0.0158606	0.0164172	0.0159647	0.0161254	0.0107606	0.0127586	FALSE	0.0125047	7.13415e-05	0.0161389	0.000278292
ATGAAGCGGACGGCAG	0.00239409	0.00230737	0.00281724	0.00469874	0.00315394	0.00402848	0.00195808	0.0031283	FALSE	0.00235073	4.33577e-05	0.00375799	0.000940752
AAGACAGAATAACAAA	0.00628325	0.00778041	0.00590994	0.00947678	0.00705539	0.00631129	0.00546248	0.00691227	FALSE	0.00703183	0.000748582	0.00769336	0.00178342
CAAAACGGCATAACTG	0.0122614	0.0139349	0.0147991	0.0167266	0.0132334	0.014981	0.0106982	0.0134066	FALSE	0.0130981	0.000836741	0.0157628	0.000963748
CTTAACCAGGACGGAC	0.00781589	0.00800507	0.00759869	0.00927982	0.00766988	0.0090426	0.00593754	0.00838104	FALSE	0.00791048	9.45901e-05	0.00843925	0.000840563
TATGAATACGGCGCTT	0.311008	0.330469	0.326324	0.380161	0.342563	0.373416	0.156673	0.175021	FALSE	0.320739	0.00973078	0.353242	0.0269188

### Sheet: CRISPRa
Mutant count	Total count	edit_rate	Replicate	CRISPRa	Targets
1485	1141028	0.00130146	Rep2	Control	CXCR4
2183	1585248	0.00137707	Rep1	Control	CXCR4
60386	2066283	0.0292245	Rep1	CXCR4	CXCR4
35515	1205405	0.0294631	Rep2	CXCR4	CXCR4
352	376997	0.00093369	Rep2	Control	IL2RB
478	477436	0.00100118	Rep1	Control	IL2RB
2502	553425	0.00452094	Rep2	IL2RB	IL2RB
2260	474615	0.00476175	Rep1	IL2RB	IL2RB
6250	945228	0.00661216	Rep2	Control	CDKL5
7948	938150	0.00847199	Rep1	Control	CDKL5
11776	1359762	0.00866034	Rep1	CDKL5	CDKL5
11517	911075	0.0126411	Rep2	CDKL5	CDKL5
2043	729220	0.00280162	Rep1	Control	EGFR
1747	535518	0.00326226	Rep2	Control	EGFR
2559	614136	0.00416683	Rep1	EGFR	EGFR
4408	1006868	0.00437793	Rep2	EGFR	EGFR
